# Evolution of binding preferences among whole-genome duplicated transcription factors

**DOI:** 10.1101/2021.07.27.453962

**Authors:** Tamar Gera, Felix Jonas, Roye More, Naama Barkai

**Affiliations:** Department of Molecular Genetics, Weizmann Institute of Science; Rehovot 76100, Israel

## Abstract

Throughout evolution, new transcription factors (TFs) emerge by gene duplication, promoting growth and rewiring of transcriptional networks. How TF duplicates diverge is known for only a few studied cases. To provide a genome-scale view, we considered the 35% of budding yeast TFs, classified as whole-genome duplication (WGD)-retained paralogs. Using high-resolution profiling, we find that ~60% of paralogs evolved differential binding preferences. We show that this divergence results primarily from variations outside the DNA binding domains (DBDs), while DBD preferences remain largely conserved. Analysis of non-WGD orthologs revealed that ancestral preferences are unevenly split between duplicates, while new targets are acquired preferentially by the least conserved paralog (biased sub/neo-functionalization). Dimer-forming paralogs evolved mostly one-sided dependency, while other paralogs interacted through low-magnitude DNA-binding competition that minimized paralog interference. We discuss the implications of our findings for the evolutionary design of transcriptional networks.
