## Supplementary Table 1 for "Evolution of binding preferences among whole-genome duplicated transcription factors"

### Sheet: Sheet1
a	Data from Brodsky, Jana et al., 2020
x	profiled in this study (reproducible profile with >2 biological repeats)
NF	non-Functional (see Methods for detail)
*	Don't have sequence specific TF activity/not localize to promoter regions/could not be profiled reliably
	P1	P2	DBD family	P1	P2	P1 P2DBD	P2 P1DBD	P1ΔP2	P2ΔP1	K. lactis
1	Mig2	Mig3	C2H2 Zinc Finger	a	a			x	x
2	Msn2	Msn4		a	a				x
3	Nrg1	Nrg2		a	a			x	x	x
4	Stp1	Stp2		x	x			x	x
5	Met31	Met32		x	x			x	x	x
6	Tda9	Rsf2		x	x			x	x	x
7	Stp3	Stp4		x	x			x	x
8	Rgm1	Usv1		x	x
9	Ace2	Swi5		x	x		x	x	x	x
10	Gis1	Rph1		x	x	x	x	x	x	x
11	Sut1	Sut2	Zinc cluster	x	x			x	x
12	Hal9	Tbs1		x	x			x	x	x
13	Oaf1	Pip2		x	x			x	NF	x
14	Ecm22	Upc2		x	x	x	x	x	x	x
15	Pdr1	Pdr3		x	x			x	x
16	Pdr8	Yrr1		x	x	x	x	x	x
17	Aca1	Cst6	bZIP	a	a
18	Yap4	Yap6		x	x			x	x
19	Yap1	Yap2		a	a			x	x	x
20	Yap5	Yap7		x	x			x	x	x
21	Spt23	Mga2	TIG	x	x				x
22	Phd1	Sok2	APSES	x	x			x	x
23	Dot6	Tod6	Myb/SANT	x	x	x	x	x	x	x
24	Yhp1	Yox1	Homeodomain	x	x	x	x	x	x	x
25	Gzf3	Dal80	GATA	x	x			x	x	x
26	Skn7	Hms2	HSF	x	x			x	NF	x
27	Cup9	Tos8	Homeodomain	x	x		x	x	x
28	Smp1	Rlm1	MADS box	x	x			x	x	x
29	Vhr1	Vhr2	Vhr1	x	x	x	x	x	x	x
30	Fkh1	Fkh2	Forkhead	x	x	x	x	x	x	x
31	Ixr1	Abf2*	Sox	x	x			x		x
32	Reb1	Nsi1*	Myb/SANT	x	x
33	Nhp6A*	Nhp6B*	Sox	x	x
34	Vid22*	Env11*	BED ZF	x
35	Nfi1*	Siz1*	MIZ ZF	x
36	Itc1	YPL216W	DDT	x
37	Haa1	Cup2	Copper fist	x
38	Aft1	Aft2	AFT	x
39	Rsc3*	Rsc30*	Zinc cluster	x
40	Rgt1	Eds1	Zinc cluster
41	Ifh1	CRF1	Unknown
