## Supplementary Table 2 for "Evolution of binding preferences among whole-genome duplicated transcription factors"

### Sheet: Sheet1
P1	P2	Target_Systematic_Name	Target_Standard_Name	P1_Zscore	P2_Zscore
Mig2	Mig3	YDR277C	MTH1	20.5924	18.5371
Mig2	Mig3	YMR011W	HXT2	20.3074	24.0543
Mig2	Mig3	YKR075C	YKR075C	18.2429	16.3784
Mig2	Mig3	YDR343C	HXT6	17.8053	12.5935
Mig2	Mig3	YGL209W	MIG2	15.745	16.7039
Mig2	Mig3	YDR345C	HXT3	11.2409	10.8124
Mig2	Mig3	YOR178C	GAC1	11.0962	7.78102
Mig2	Mig3	YDR342C	HXT7	10.5484	10.3055
Mig2	Mig3	YHR092C	HXT4	9.78227	9.97581
Mig2	Mig3	YMR081C	ISF1	9.38648	7.04975
Mig2	Mig3	YEL070W	DSF1	8.80767	4.40226
Mig2	Mig3	YGL035C	MIG1	8.66793	10.2016
Mig2	Mig3	YBR203W	COS111	7.87038	7.04866
Mig2	Mig3	YPL075W	GCR1	7.4816	3.11205
Mig2	Mig3	YKL109W	HAP4	7.46521	10.0691
Mig2	Mig3	YFR053C	HXK1	7.44432	6.83123
Mig2	Mig3	YPL026C	SKS1	7.26585	8.27923
Mig2	Mig3	YPL230W	USV1	7.00817	6.60343
Mig2	Mig3	YGL158W	RCK1	6.90685	7.23845
Mig2	Mig3	YFR015C	GSY1	6.57046	5.5385
Mig2	Mig3	YDL245C	HXT15	6.54362	3.93706
Mig2	Mig3	YJR158W	HXT16	6.46288	3.91143
Mig2	Mig3	YDR134C	YDR134C	6.40579	5.91361
Mig2	Mig3	YKL062W	MSN4	6.35953	9.52794
Mig2	Mig3	YKL110C	KTI12	6.34168	6.95349
Mig2	Mig3	YIL013C	PDR11	6.25068	4.66882
Mig2	Mig3	YGL253W	HXK2	6.00017	7.50182
Mig2	Mig3	YGR138C	TPO2	5.57828	5.27548
Mig2	Mig3	YOR032W-A	YOR032W-A	5.53846	4.38535
Mig2	Mig3	YHR094C	HXT1	5.37077	6.14517
Mig2	Mig3	YIL162W	SUC2	5.24673	4.86441
Mig2	Mig3	YLL052C	AQY2	5.1639	3.33021
Mig2	Mig3	YKL044W	MMO1	4.63502	6.43692
Mig2	Mig3	YOR028C	YAP4	3.90272	5.93458
Mig2	Mig3	YMR136W	GAT2	4.76156	5.9189
Mig2	Mig3	YPR013C	CMR3	3.98537	5.58859
Mig2	Mig3	YMR135C	GID8	4.01104	5.54861
Mig2	Mig3	YDR077W	SED1	3.57728	5.53409
Mig2	Mig3	YOR062C	YOR062C	4.89346	5.4921
Mig2	Mig3	YMR070W	MOT3	3.3906	5.18614
Msn2	Msn4	YFR053C	HXK1	19.6907	14.7326
Msn2	Msn4	YDR343C	HXT6	18.6799	13.585
Msn2	Msn4	YDR074W	TPS2	14.498	11.9056
Msn2	Msn4	YDR134C	YDR134C	14.045	11.312
Msn2	Msn4	YML100W	TSL1	13.4163	11.0012
Msn2	Msn4	YML101C	CUE4	12.6655	10.252
Msn2	Msn4	YMR105C	PGM2	12.6341	10.156
Msn2	Msn4	YMR251W-A	HOR7	12.313	8.79524
Msn2	Msn4	YLR258W	GSY2	11.2558	10.9359
Msn2	Msn4	YPL230W	USV1	10.4065	10.4834
Msn2	Msn4	YGR249W	MGA1	9.94034	5.96838
Msn2	Msn4	YDR342C	HXT7	9.52229	8.58895
Msn2	Msn4	YPR160W	GPH1	9.16745	9.3978
Msn2	Msn4	YNR034W-A	EGO4	8.79815	6.61478
Msn2	Msn4	YKL035W	UGP1	8.56004	6.84011
Msn2	Msn4	YDR096W	GIS1	8.4746	7.79289
Msn2	Msn4	YNL098C	RAS2	8.38958	6.99752
Msn2	Msn4	YFR015C	GSY1	7.87363	5.61841
Msn2	Msn4	YHR087W	RTC3	7.68263	8.1251
Msn2	Msn4	YMR194C-B	CMC4	7.49434	6.97108
Msn2	Msn4	YMR195W	ICY1	7.4348	6.26287
Msn2	Msn4	YPL014W	CIP1	7.40259	5.63773
Msn2	Msn4	YOL052C-A	DDR2	7.26597	6.07683
Msn2	Msn4	YKL110C	KTI12	7.16202	8.12807
Msn2	Msn4	YMR081C	ISF1	7.12429	6.71942
Msn2	Msn4	YPL015C	HST2	7.05721	5.36848
Msn2	Msn4	YFL016C	MDJ1	7.02118	6.21013
Msn2	Msn4	YOL109W	ZEO1	6.99716	5.8872
Msn2	Msn4	YFL014W	HSP12	6.95578	5.59909
Msn2	Msn4	YBR085C-A	YBR085C-A	6.92852	4.82507
Msn2	Msn4	YOR178C	GAC1	6.81557	7.20722
Msn2	Msn4	YDL047W	SIT4	6.67307	4.69057
Msn2	Msn4	YDL124W	YDL124W	6.42564	6.58089
Msn2	Msn4	YDL125C	HNT1	6.41602	6.59078
Msn2	Msn4	YER054C	GIP2	6.39878	5.97397
Msn2	Msn4	YDL079C	MRK1	6.28636	4.45151
Msn2	Msn4	YMR291W	TDA1	5.69155	5.94247
Msn2	Msn4	YPL057C	SUR1	4.46519	5.88419
Msn2	Msn4	YBR126C	TPS1	5.56976	5.77061
Msn2	Msn4	YER088C	DOT6	6.2731	5.66147
Nrg1	Nrg2	YKL044W	MMO1	13.1597	20.451
Nrg1	Nrg2	YPL177C	CUP9	12.7758	10.3776
Nrg1	Nrg2	YDR043C	NRG1	12.1441	12.0135
Nrg1	Nrg2	YMR011W	HXT2	11.4768	8.74989
Nrg1	Nrg2	YHR094C	HXT1	11.1515	7.99565
Nrg1	Nrg2	YLL028W	TPO1	10.4466	6.53675
Nrg1	Nrg2	YHR092C	HXT4	10.319	6.14922
Nrg1	Nrg2	YLR342W	FKS1	9.91068	9.46295
Nrg1	Nrg2	YBL029C-A	YBL029C-A	9.67229	8.80172
Nrg1	Nrg2	YGR249W	MGA1	9.65134	8.276
Nrg1	Nrg2	YJL076W	NET1	9.19827	12.7771
Nrg1	Nrg2	YDR044W	HEM13	8.99107	6.97589
Nrg1	Nrg2	YBR066C	NRG2	8.89268	15.4127
Nrg1	Nrg2	YPR013C	CMR3	8.74916	7.73164
Nrg1	Nrg2	YOR049C	RSB1	8.66566	10.5702
Nrg1	Nrg2	YLR113W	HOG1	7.9351	4.42872
Nrg1	Nrg2	YLR413W	INA1	7.85669	7.21174
Nrg1	Nrg2	YDR134C	YDR134C	7.79606	9.04169
Nrg1	Nrg2	YIL119C	RPI1	7.63561	6.50588
Nrg1	Nrg2	YBR157C	ICS2	7.58161	7.19897
Nrg1	Nrg2	YGR050C	YGR050C	7.53358	6.06477
Nrg1	Nrg2	YJL078C	PRY3	7.31808	9.27242
Nrg1	Nrg2	YOR028C	YAP4	7.26643	8.71865
Nrg1	Nrg2	YKL096W	CWP1	6.88083	4.91163
Nrg1	Nrg2	YPL230W	USV1	6.6077	6.88141
Nrg1	Nrg2	YGL255W	ZRT1	6.42844	6.1751
Nrg1	Nrg2	YGL158W	RCK1	6.42255	5.21154
Nrg1	Nrg2	YOR317W	FAA1	6.11721	3.96243
Nrg1	Nrg2	YMR135C	GID8	6.09261	8.19762
Nrg1	Nrg2	YBR112C	CYC8	6.07974	4.70889
Nrg1	Nrg2	YKL109W	HAP4	6.06575	5.53393
Nrg1	Nrg2	YGL096W	TOS8	5.96772	6.93812
Nrg1	Nrg2	YDR277C	MTH1	5.84543	4.53411
Nrg1	Nrg2	YIL013C	PDR11	3.3582	11.9186
Nrg1	Nrg2	YMR136W	GAT2	5.78901	7.50225
Nrg1	Nrg2	YKL043W	PHD1	5.838	7.21847
Nrg1	Nrg2	YCR021C	HSP30	4.52075	6.22714
Nrg1	Nrg2	YNL180C	RHO5	5.32428	5.95098
Nrg1	Nrg2	YJL194W	CDC6	3.87583	5.84128
Nrg1	Nrg2	YMR102C	YMR102C	3.42423	5.82813
Stp1	Stp2	YDR046C	BAP3	38.8696	28.6244
Stp1	Stp2	YCL025C	AGP1	32.09	34.5097
Stp1	Stp2	YER064C	VHR2	20.8979	18.8912
Stp1	Stp2	YDR510W	SMT3	18.9918	17.1306
Stp1	Stp2	YDR508C	GNP1	18.8911	17.0671
Stp1	Stp2	YBR068C	BAP2	18.649	21.1629
Stp1	Stp2	YDR047W	HEM12	18.5405	13.5308
Stp1	Stp2	YGR055W	MUP1	11.915	9.14821
Stp1	Stp2	YBR069C	TAT1	10.9783	8.03331
Stp1	Stp2	YCL024W	KCC4	9.72126	9.36151
Stp1	Stp2	YPL265W	DIP5	8.52549	14.4027
Stp1	Stp2	YDR077W	SED1	6.80981	6.1107
Stp1	Stp2	YEL044W	IES6	6.4294	3.31299
Stp1	Stp2	YDR216W	ADR1	6.29116	14.3182
Stp1	Stp2	YCR005C	CIT2	5.77589	12.0446
Stp1	Stp2	YEL046C	GLY1	5.39212	2.84979
Stp1	Stp2	YDR073W	SNF11	4.17451	4.17944
Stp1	Stp2	YKL062W	MSN4	3.96219	7.38979
Stp1	Stp2	YDR072C	IPT1	3.87104	3.83589
Stp1	Stp2	YJL210W	PEX2	3.72936	2.40633
Stp1	Stp2	YDL047W	SIT4	3.67131	3.63222
Stp1	Stp2	YOR375C	GDH1	3.65642	12.6316
Stp1	Stp2	YJL212C	OPT1	3.65621	2.48313
Stp1	Stp2	YKL110C	KTI12	3.56158	2.46989
Stp1	Stp2	YPR194C	OPT2	3.31062	3.26412
Stp1	Stp2	YPR145W	ASN1	3.30879	5.26111
Stp1	Stp2	YER056C	FCY2	3.02563	3.3609
Stp1	Stp2	YGR157W	CHO2	2.64041	1.85527
Stp1	Stp2	YLR257W	YLR257W	2.60804	3.76728
Stp1	Stp2	YEL009C	GCN4	2.52776	2.53706
Stp1	Stp2	YDR343C	HXT6	2.45126	6.88711
Stp1	Stp2	YPR035W	GLN1	2.16573	6.84691
Stp1	Stp2	YGR031C-A	NAG1	2.12581	5.8129
Stp1	Stp2	YDR040C	ENA1	2.1099	5.27965
Stp1	Stp2	YGR032W	GSC2	1.98107	4.96812
Stp1	Stp2	YNL098C	RAS2	1.99661	4.9662
Stp1	Stp2	YDR041W	RSM10	1.1156	3.61513
Stp1	Stp2	YKR039W	GAP1	1.10811	3.50631
Stp1	Stp2	YPR138C	MEP3	1.78689	3.50101
Stp1	Stp2	YLR267W	BOP2	1.58119	3.3804
Met31	Met32	YGL125W	MET13	47.5714	32.7628
Met31	Met32	YGR055W	MUP1	34.7976	33.7413
Met31	Met32	YNL277W	MET2	17.1306	26.7293
Met31	Met32	YDR046C	BAP3	12.8272	7.29217
Met31	Met32	YJL212C	OPT1	12.4416	9.48378
Met31	Met32	YJL210W	PEX2	12.3881	9.43816
Met31	Met32	YDR047W	HEM12	10.3201	6.01045
Met31	Met32	YOL111C	MDY2	9.71428	6.17904
Met31	Met32	YPL054W	LEE1	7.64877	7.96656
Met31	Met32	YPL055C	LGE1	7.56212	7.8757
Met31	Met32	YJR137C	MET5	7.00899	11.6098
Met31	Met32	YIR018W	YAP5	5.73316	9.57297
Met31	Met32	YOL109W	ZEO1	5.71069	3.27537
Met31	Met32	YDR254W	CHL4	5.55495	5.7238
Met31	Met32	YLR327C	TMA10	5.47193	4.58629
Met31	Met32	YDR253C	MET32	5.2764	5.34191
Met31	Met32	YHL038C	CBP2	5.19137	7.06595
Met31	Met32	YHL036W	MUP3	5.18835	7.06256
Met31	Met32	YIR017C	MET28	5.09244	8.763
Met31	Met32	YDR096W	GIS1	4.08743	3.62184
Met31	Met32	YPL250C	ATG41	3.91394	3.83518
Met31	Met32	YNL241C	ZWF1	3.90723	6.73608
Met31	Met32	YGL184C	STR3	3.85848	4.47234
Met31	Met32	YPL177C	CUP9	3.35165	4.12255
Met31	Met32	YLL061W	MMP1	3.28376	3.18087
Met31	Met32	YLR092W	SUL2	3.25839	5.9922
Met31	Met32	YNL191W	DUG3	3.24798	4.58849
Met31	Met32	YDL058W	USO1	3.17633	8.06219
Met31	Met32	YGR154C	GTO1	3.16171	5.14408
Met31	Met32	YGR155W	CYS4	3.12127	5.05785
Met31	Met32	YGR157W	CHO2	2.84299	3.38221
Met31	Met32	YIL046W	MET30	2.84006	4.66076
Met31	Met32	YKL044W	MMO1	2.81906	2.4351
Met31	Met32	YFL056C	AAD6	2.77427	3.17335
Met31	Met32	YER091C	MET6	2.77063	17.7386
Met31	Met32	YER092W	IES5	2.76019	17.6782
Met31	Met32	YDL059C	RAD59	2.65459	6.05091
Met31	Met32	YPR168W	NUT2	1.7496	5.90007
Met31	Met32	YPR167C	MET16	1.57043	4.95798
Met31	Met32	YIL047C	SYG1	2.73134	4.47338
Tda9	Rsf2	YPL061W	ALD6	29.4567	25.7046
Tda9	Rsf2	YMR251W-A	HOR7	18.7531	9.15849
Tda9	Rsf2	YDR096W	GIS1	14.0736	9.02644
Tda9	Rsf2	YDR134C	YDR134C	13.1911	23.9583
Tda9	Rsf2	YLR327C	TMA10	12.7806	6.93158
Tda9	Rsf2	YGR161C	RTS3	12.6649	8.52195
Tda9	Rsf2	YNL241C	ZWF1	12.1551	12.3685
Tda9	Rsf2	YGL035C	MIG1	11.9149	9.81954
Tda9	Rsf2	YLR417W	VPS36	10.655	2.92148
Tda9	Rsf2	YFR053C	HXK1	10.1493	10.6815
Tda9	Rsf2	YCR005C	CIT2	10.0781	2.19812
Tda9	Rsf2	YLR414C	PUN1	9.96906	2.78796
Tda9	Rsf2	YPR036W-A	SPO24	9.724	4.5172
Tda9	Rsf2	YMR081C	ISF1	9.42763	7.09597
Tda9	Rsf2	YPL057C	SUR1	9.34363	6.09678
Tda9	Rsf2	YKL035W	UGP1	9.34339	5.91109
Tda9	Rsf2	YPL230W	USV1	9.04043	7.5012
Tda9	Rsf2	YDR074W	TPS2	9.025	6.38184
Tda9	Rsf2	YDR073W	SNF11	8.91418	9.6213
Tda9	Rsf2	YOR375C	GDH1	8.83482	3.40825
Tda9	Rsf2	YDL079C	MRK1	8.36491	3.83893
Tda9	Rsf2	YFR015C	GSY1	7.87479	6.86176
Tda9	Rsf2	YIL101C	XBP1	7.71298	11.3797
Tda9	Rsf2	YIL099W	SGA1	7.69451	11.3199
Tda9	Rsf2	YLR120C	YPS1	7.49127	2.37234
Tda9	Rsf2	YDR343C	HXT6	7.27745	6.44393
Tda9	Rsf2	YDR072C	IPT1	7.24228	7.4318
Tda9	Rsf2	YMR194C-B	CMC4	6.49479	6.81338
Tda9	Rsf2	YPL265W	DIP5	6.33992	4.68153
Tda9	Rsf2	YDR342C	HXT7	6.14936	9.87267
Tda9	Rsf2	YKL110C	KTI12	5.05411	8.89923
Tda9	Rsf2	YKL044W	MMO1	4.59616	8.53745
Tda9	Rsf2	YMR011W	HXT2	5.0317	8.30412
Tda9	Rsf2	YKL062W	MSN4	4.57009	8.05449
Tda9	Rsf2	YOR178C	GAC1	5.64855	7.51573
Tda9	Rsf2	YJR113C	RSM7	3.71217	7.41776
Tda9	Rsf2	YMR195W	ICY1	5.98376	7.30832
Tda9	Rsf2	YER150W	SPI1	4.89879	7.02013
Tda9	Rsf2	YDR077W	SED1	4.74584	6.82804
Tda9	Rsf2	YFL014W	HSP12	5.99668	6.60297
Stp3	Stp4	YGR200C	ELP2	23.2032	8.26769
Stp3	Stp4	YJL092W	SRS2	23.1951	13.5432
Stp3	Stp4	YLR013W	GAT3	22.9108	6.66346
Stp3	Stp4	YJL093C	TOK1	22.7727	13.2954
Stp3	Stp4	YBR179C	FZO1	16.2463	5.3886
Stp3	Stp4	YBR180W	DTR1	16.2326	5.37486
Stp3	Stp4	YBL054W	TOD6	16.177	7.53808
Stp3	Stp4	YBL055C	YBL055C	16.0308	7.49332
Stp3	Stp4	YKR105C	VBA5	10.1411	2.79246
Stp3	Stp4	YDR498C	SEC20	8.41698	1.01751
Stp3	Stp4	YDR499W	LCD1	8.32606	0.983484
Stp3	Stp4	YJL184W	GON7	7.99954	5.93586
Stp3	Stp4	YMR018W	PEX9	7.83021	5.51953
Stp3	Stp4	YLR266C	PDR8	7.67409	4.37568
Stp3	Stp4	YLR142W	PUT1	7.43586	2.54836
Stp3	Stp4	YJL185C	ATG36	6.21631	5.04786
Stp3	Stp4	YLR267W	BOP2	6.0711	3.58342
Stp3	Stp4	YLR150W	STM1	5.55798	-0.0412984
Stp3	Stp4	YLR149C	YLR149C	5.40689	-0.0921395
Stp3	Stp4	YOR019W	YOR019W	5.31539	2.86083
Stp3	Stp4	YLR431C	ATG23	5.26308	6.79434
Stp3	Stp4	YLR432W	IMD3	5.26118	6.79106
Stp3	Stp4	YJL105W	SET4	5.2193	7.96403
Stp3	Stp4	YLR228C	ECM22	5.02857	1.28125
Stp3	Stp4	YMR190C	SGS1	4.75355	1.68323
Stp3	Stp4	YMR011W	HXT2	4.32325	30.3759
Stp3	Stp4	YGL008C	PMA1	2.54774	12.1161
Stp3	Stp4	YPL177C	CUP9	4.00293	11.5767
Stp3	Stp4	YGR138C	TPO2	3.09317	11.0802
Stp3	Stp4	YKL044W	MMO1	2.17067	9.4413
Stp3	Stp4	YGR140W	CBF2	2.86759	7.93015
Stp3	Stp4	YGR249W	MGA1	3.2521	7.52637
Stp3	Stp4	YBL029C-A	YBL029C-A	2.52635	7.23163
Stp3	Stp4	YOR049C	RSB1	2.12885	6.48607
Stp3	Stp4	YBR066C	NRG2	2.17395	6.23586
Stp3	Stp4	YHR094C	HXT1	1.62122	6.17547
Stp3	Stp4	YGR050C	YGR050C	2.77641	6.17536
Stp3	Stp4	YHR007C	ERG11	0.889543	5.94911
Stp3	Stp4	YLR413W	INA1	1.94029	5.68682
Stp3	Stp4	YOR028C	YAP4	1.54556	5.62423
Rgm1	Usv1	YOR107W	RGS2	45.3819	1.44008
Rgm1	Usv1	YPR063C	YPR063C	19.2176	5.58073
Rgm1	Usv1	YBL054W	TOD6	19.0721	6.25029
Rgm1	Usv1	YBL055C	YBL055C	19.0178	6.22066
Rgm1	Usv1	YBL029C-A	YBL029C-A	14.7743	12.6146
Rgm1	Usv1	YPR065W	ROX1	12.2388	4.14804
Rgm1	Usv1	YOR028C	YAP4	11.111	4.35139
Rgm1	Usv1	YIL119C	RPI1	10.5723	5.21333
Rgm1	Usv1	YIL117C	PRM5	10.0747	2.21813
Rgm1	Usv1	YHL028W	WSC4	8.53866	34.8993
Rgm1	Usv1	YFR015C	GSY1	8.37279	14.1716
Rgm1	Usv1	YHL029C	OCA5	8.35461	34.0668
Rgm1	Usv1	YMR017W	SPO20	8.14119	16.4477
Rgm1	Usv1	YHR210C	YHR210C	7.61807	4.40793
Rgm1	Usv1	YFR053C	HXK1	6.71708	6.80268
Rgm1	Usv1	YEL011W	GLC3	6.69587	8.26409
Rgm1	Usv1	YOR317W	FAA1	6.65154	5.2103
Rgm1	Usv1	YLR023C	IZH3	6.42619	4.32663
Rgm1	Usv1	YMR266W	RSN1	6.39937	3.61513
Rgm1	Usv1	YKR042W	UTH1	5.85877	6.31488
Rgm1	Usv1	YDR300C	PRO1	5.73322	4.45047
Rgm1	Usv1	YDR301W	CFT1	5.67817	4.39083
Rgm1	Usv1	YFL022C	FRS2	4.88862	0.637246
Rgm1	Usv1	YIL116W	HIS5	4.60971	0.666155
Rgm1	Usv1	YGL096W	TOS8	4.42712	6.25311
Rgm1	Usv1	YNR077C	YNR077C	4.37994	1.27105
Rgm1	Usv1	YKL096W-A	CWP2	4.36697	0.932444
Rgm1	Usv1	YKL062W	MSN4	3.9801	14.6087
Rgm1	Usv1	YOR375C	GDH1	3.61993	9.608
Rgm1	Usv1	YFL052W	ZNF1	3.60707	8.7287
Rgm1	Usv1	YKL035W	UGP1	2.43228	6.88079
Rgm1	Usv1	YIL162W	SUC2	1.65399	6.86453
Rgm1	Usv1	YIL118W	RHO3	2.29205	6.81346
Rgm1	Usv1	YBR201C-A	YBR201C-A	2.33964	6.34929
Rgm1	Usv1	YGR138C	TPO2	2.56886	5.9977
Rgm1	Usv1	YMR105C	PGM2	4.00687	5.77462
Rgm1	Usv1	YBR203W	COS111	0.92782	5.39115
Rgm1	Usv1	YGR140W	CBF2	2.45982	5.36388
Rgm1	Usv1	YLR258W	GSY2	2.75098	5.30442
Rgm1	Usv1	YGL253W	HXK2	2.11204	4.99665
Ace2	Swi5	YBR158W	AMN1	27.0896	7.71179
Ace2	Swi5	YGL028C	SCW11	20.9894	1.46914
Ace2	Swi5	YJL078C	PRY3	18.3682	3.48912
Ace2	Swi5	YHR143W	DSE2	14.8614	-0.0654292
Ace2	Swi5	YER125W	RSP5	14.483	1.78392
Ace2	Swi5	YER124C	DSE1	14.4254	1.74179
Ace2	Swi5	YJL159W	HSP150	14.2642	37.1866
Ace2	Swi5	YNL328C	MDJ2	14.2289	17.2726
Ace2	Swi5	YNL327W	EGT2	14.2109	17.2182
Ace2	Swi5	YNR067C	DSE4	11.5472	2.14584
Ace2	Swi5	YGL035C	MIG1	11.4227	4.1629
Ace2	Swi5	YGR041W	BUD9	11.3337	4.37715
Ace2	Swi5	YDL055C	PSA1	11.3264	0.648345
Ace2	Swi5	YER154W	OXA1	10.7244	0.932562
Ace2	Swi5	YER152C	YER152C	9.02738	0.860593
Ace2	Swi5	YMR122W-A	YMR122W-A	8.97487	13.173
Ace2	Swi5	YMR121C	RPL15B	8.73337	11.9614
Ace2	Swi5	YJR147W	HMS2	8.27474	0.153564
Ace2	Swi5	YKL062W	MSN4	8.13193	2.42045
Ace2	Swi5	YOR342C	YOR342C	8.11949	1.80098
Ace2	Swi5	YJR146W	YJR146W	7.79816	0.143038
Ace2	Swi5	YPL057C	SUR1	7.23515	8.92587
Ace2	Swi5	YLR286C	CTS1	7.17875	2.37939
Ace2	Swi5	YNL066W	SUN4	7.11945	1.28726
Ace2	Swi5	YKL164C	PIR1	3.92449	28.388
Ace2	Swi5	YKL185W	ASH1	5.15382	20.1863
Ace2	Swi5	YKL186C	MTR2	4.70967	18.3886
Ace2	Swi5	YLR049C	YLR049C	0.659863	10.1305
Ace2	Swi5	YOL011W	PLB3	1.75194	9.5132
Ace2	Swi5	YGR189C	CRH1	1.63821	9.14641
Ace2	Swi5	YLR194C	NCW2	0.761182	8.23077
Ace2	Swi5	YDL127W	PCL2	5.20107	5.73151
Ace2	Swi5	YPL158C	AIM44	0.306855	5.71688
Ace2	Swi5	YLR300W	EXG1	4.65532	5.67934
Ace2	Swi5	YPL157W	TGS1	0.318697	5.67848
Ace2	Swi5	YDR055W	PST1	0.996567	5.64061
Ace2	Swi5	YGR086C	PIL1	0.753775	5.21074
Ace2	Swi5	YDR134C	YDR134C	6.18336	5.13544
Ace2	Swi5	YOL019W	YOL019W	0.948608	5.06302
Ace2	Swi5	YNL192W	CHS1	0.517633	4.89147
Gis1	Rph1	YGR249W	MGA1	19.1886	0.47275
Gis1	Rph1	YNL160W	YGP1	14.0608	2.63421
Gis1	Rph1	YGR088W	CTT1	12.6053	1.76729
Gis1	Rph1	YNL180C	RHO5	11.5056	1.0748
Gis1	Rph1	YOR028C	YAP4	11.1795	0.236058
Gis1	Rph1	YMR194C-B	CMC4	9.92811	0.241853
Gis1	Rph1	YKL044W	MMO1	9.65485	0.0196767
Gis1	Rph1	YPR149W	NCE102	9.6126	0.797845
Gis1	Rph1	YKL062W	MSN4	9.51007	0.781112
Gis1	Rph1	YJR113C	RSM7	9.40343	0.670211
Gis1	Rph1	YMR195W	ICY1	9.08476	0.142988
Gis1	Rph1	YGR050C	YGR050C	9.07829	0.948225
Gis1	Rph1	YLR258W	GSY2	9.05336	1.1324
Gis1	Rph1	YPL230W	USV1	8.93632	0.395061
Gis1	Rph1	YFL016C	MDJ1	8.74319	0.742698
Gis1	Rph1	YDL214C	PRR2	8.43864	0.101967
Gis1	Rph1	YFL014W	HSP12	8.41053	0.500831
Gis1	Rph1	YDR343C	HXT6	8.38456	-0.101326
Gis1	Rph1	YBL029C-A	YBL029C-A	8.15968	0.0544094
Gis1	Rph1	YMR136W	GAT2	8.08595	0.251297
Gis1	Rph1	YMR135C	GID8	8.00335	-0.243653
Gis1	Rph1	YDL085W	NDE2	1.51595	10.3106
Gis1	Rph1	YNL113W	RPC19	1.35812	9.93547
Gis1	Rph1	YOR358W	HAP5	1.07766	9.75877
Gis1	Rph1	YAL029C	MYO4	0.865738	9.68608
Gis1	Rph1	YOR357C	SNX3	1.04685	9.11004
Gis1	Rph1	YLL018C	DPS1	0.134792	8.74534
Gis1	Rph1	YPL021W	ECM23	0.921	8.31987
Gis1	Rph1	YHL010C	ETP1	0.235359	8.17817
Gis1	Rph1	YLL017W	YLL017W	0.0831522	7.96159
Gis1	Rph1	YOR005C	DNL4	0.483584	7.93735
Gis1	Rph1	YGR066C	YGR066C	0.600554	7.86489
Gis1	Rph1	YLR266C	PDR8	0.406408	7.66985
Gis1	Rph1	YCL049C	YCL049C	1.53675	7.57741
Gis1	Rph1	YOR114W	YOR114W	0.686045	7.5094
Gis1	Rph1	YLR013W	GAT3	0.168057	7.18406
Gis1	Rph1	YAL028W	FRT2	0.535094	7.13303
Gis1	Rph1	YML082W	YML082W	1.07888	7.06761
Gis1	Rph1	YNL304W	YPT11	0.993793	7.02824
Gis1	Rph1	YML083C	YML083C	1.07459	6.94591
Sut1	Sut2	YNL180C	RHO5	20.6013	15.9877
Sut1	Sut2	YER158C	YER158C	14.2449	12.0619
Sut1	Sut2	YHR087W	RTC3	14.2397	11.5696
Sut1	Sut2	YBR203W	COS111	13.0772	5.47914
Sut1	Sut2	YPR013C	CMR3	12.794	7.9062
Sut1	Sut2	YMR037C	MSN2	12.158	5.90908
Sut1	Sut2	YMR008C	PLB1	11.842	8.16821
Sut1	Sut2	YPL177C	CUP9	11.6429	11.7793
Sut1	Sut2	YOR049C	RSB1	10.9472	8.37162
Sut1	Sut2	YGR249W	MGA1	10.5881	8.66771
Sut1	Sut2	YKL109W	HAP4	10.4998	6.39422
Sut1	Sut2	YGR088W	CTT1	10.3426	7.65405
Sut1	Sut2	YPL014W	CIP1	9.59734	8.65778
Sut1	Sut2	YDL214C	PRR2	9.44582	3.69058
Sut1	Sut2	YOR032W-A	YOR032W-A	9.31221	7.18207
Sut1	Sut2	YPL015C	HST2	9.28138	8.40151
Sut1	Sut2	YBL029C-A	YBL029C-A	8.03258	7.59276
Sut1	Sut2	YDR343C	HXT6	7.71095	7.51923
Sut1	Sut2	YKL062W	MSN4	7.59032	10.1329
Sut1	Sut2	YOR107W	RGS2	7.15776	4.58424
Sut1	Sut2	YOR028C	YAP4	7.07204	10.3809
Sut1	Sut2	YMR135C	GID8	7.03647	7.17281
Sut1	Sut2	YAL064W	YAL064W	6.91927	5.65037
Sut1	Sut2	YDR277C	MTH1	6.86532	8.5236
Sut1	Sut2	YGL162W	SUT1	6.82764	5.98935
Sut1	Sut2	YKL044W	MMO1	6.76343	8.30985
Sut1	Sut2	YPR149W	NCE102	6.6491	7.11115
Sut1	Sut2	YLR342W	FKS1	6.58092	6.73789
Sut1	Sut2	YGR050C	YGR050C	6.57896	5.84246
Sut1	Sut2	YIL013C	PDR11	6.49398	5.43618
Sut1	Sut2	YGR138C	TPO2	6.28932	6.55691
Sut1	Sut2	YKR042W	UTH1	6.25001	5.01742
Sut1	Sut2	YNR077C	YNR077C	0.273124	8.8044
Sut1	Sut2	YMR011W	HXT2	5.82017	8.43215
Sut1	Sut2	YER045C	ACA1	4.49717	7.38021
Sut1	Sut2	YER054C	GIP2	2.70211	7.16035
Sut1	Sut2	YIL118W	RHO3	4.97534	6.87144
Sut1	Sut2	YGL045W	RIM8	6.00248	6.52876
Sut1	Sut2	YOR161C	PNS1	5.77889	6.29597
Sut1	Sut2	YCR028C-A	RIM1	0.511782	6.28244
Hal9	Tbs1	YLL028W	TPO1	39.384	25.7762
Hal9	Tbs1	YGR249W	MGA1	38.2754	15.2307
Hal9	Tbs1	YGR050C	YGR050C	13.7907	7.76979
Hal9	Tbs1	YDR343C	HXT6	9.13357	3.88304
Hal9	Tbs1	YBL029C-A	YBL029C-A	8.9917	9.09557
Hal9	Tbs1	YMR135C	GID8	8.7354	9.39635
Hal9	Tbs1	YKL062W	MSN4	8.64329	15.9984
Hal9	Tbs1	YOR032W-A	YOR032W-A	8.57581	10.8505
Hal9	Tbs1	YKL044W	MMO1	8.26896	4.91404
Hal9	Tbs1	YOR273C	TPO4	8.01689	16.7371
Hal9	Tbs1	YKL109W	HAP4	7.60247	4.31116
Hal9	Tbs1	YMR136W	GAT2	6.89037	4.76913
Hal9	Tbs1	YGL008C	PMA1	6.49605	2.43288
Hal9	Tbs1	YGL096W	TOS8	6.45638	8.44608
Hal9	Tbs1	YOR107W	RGS2	5.76127	8.40436
Hal9	Tbs1	YGR023W	MTL1	5.49493	3.3164
Hal9	Tbs1	YHR179W	OYE2	5.24734	6.94417
Hal9	Tbs1	YMR016C	SOK2	5.0707	1.82525
Hal9	Tbs1	YDL047W	SIT4	4.90399	4.29156
Hal9	Tbs1	YDL048C	STP4	4.88775	4.36002
Hal9	Tbs1	YIL056W	VHR1	4.72302	3.79285
Hal9	Tbs1	YHR092C	HXT4	4.69753	1.99313
Hal9	Tbs1	YIL013C	PDR11	4.64708	5.61001
Hal9	Tbs1	YDR406W	PDR15	4.59879	8.23733
Hal9	Tbs1	YHR177W	YHR177W	4.49622	7.91826
Hal9	Tbs1	YMR145C	NDE1	4.38168	2.26863
Hal9	Tbs1	YOR269W	PAC1	4.36488	5.8414
Hal9	Tbs1	YCR102C	YCR102C	2.61216	15.7017
Hal9	Tbs1	YNL134C	YNL134C	3.82064	15.4326
Hal9	Tbs1	YLR460C	YLR460C	2.06487	12.6153
Hal9	Tbs1	YER001W	MNN1	3.9183	12.0619
Hal9	Tbs1	YPL171C	OYE3	4.20454	11.0432
Hal9	Tbs1	YPL170W	DAP1	4.07716	10.6308
Hal9	Tbs1	YDR505C	PSP1	1.75155	10.4878
Hal9	Tbs1	YDR309C	GIC2	2.58668	9.36056
Hal9	Tbs1	YOR092W	ECM3	2.37736	8.54531
Hal9	Tbs1	YDR533C	HSP31	3.57035	8.15798
Hal9	Tbs1	YOR185C	GSP2	2.11647	8.13302
Hal9	Tbs1	YDR044W	HEM13	2.86116	7.90367
Hal9	Tbs1	YOR274W	MOD5	4.04175	6.9946
Oaf1	Pip2	YOR273C	TPO4	35.5907	55.687
Oaf1	Pip2	YOR274W	MOD5	17.0723	17.4004
Oaf1	Pip2	YKL217W	JEN1	13.6433	1.75853
Oaf1	Pip2	YDR134C	YDR134C	11.154	2.40203
Oaf1	Pip2	YAL053W	FLC2	10.7095	0.477468
Oaf1	Pip2	YAL054C	ACS1	10.6358	0.440495
Oaf1	Pip2	YDR096W	GIS1	10.2863	2.75387
Oaf1	Pip2	YIL056W	VHR1	10.0521	29.4644
Oaf1	Pip2	YFR053C	HXK1	9.84934	4.35768
Oaf1	Pip2	YGL045W	RIM8	8.59854	2.41424
Oaf1	Pip2	YGL056C	SDS23	8.40072	5.43255
Oaf1	Pip2	YGL055W	OLE1	8.38276	5.43733
Oaf1	Pip2	YER054C	GIP2	7.84018	1.01347
Oaf1	Pip2	YJL194W	CDC6	7.08947	3.39988
Oaf1	Pip2	YNL241C	ZWF1	6.98318	1.0655
Oaf1	Pip2	YDR343C	HXT6	6.85646	2.06407
Oaf1	Pip2	YDR073W	SNF11	6.80611	9.17271
Oaf1	Pip2	YPL095C	EEB1	6.57355	7.0265
Oaf1	Pip2	YMR251W-A	HOR7	6.4397	1.70504
Oaf1	Pip2	YCR005C	CIT2	6.37126	1.27873
Oaf1	Pip2	YPL230W	USV1	6.3185	2.70407
Oaf1	Pip2	YPL265W	DIP5	6.27455	0.756589
Oaf1	Pip2	YDR072C	IPT1	6.18635	9.33264
Oaf1	Pip2	YOR342C	YOR342C	5.94816	1.62497
Oaf1	Pip2	YJL196C	ELO1	5.89683	3.01504
Oaf1	Pip2	YFR055W	IRC7	2.97198	8.18243
Oaf1	Pip2	YJL153C	INO1	3.86753	5.98671
Oaf1	Pip2	YDL078C	MDH3	2.51226	4.67854
Oaf1	Pip2	YNL009W	IDP3	2.85664	4.4172
Oaf1	Pip2	YKL044W	MMO1	3.30066	4.27357
Oaf1	Pip2	YER130C	COM2	2.20312	4.25552
Oaf1	Pip2	YDR247W	VHS1	4.81132	3.98991
Oaf1	Pip2	YPL057C	SUR1	3.87949	3.96195
Oaf1	Pip2	YOR100C	CRC1	3.66741	3.84285
Oaf1	Pip2	YKL201C	MNN4	3.22384	3.81794
Oaf1	Pip2	YOR101W	RAS1	3.41987	3.78181
Oaf1	Pip2	YIL057C	RGI2	3.38723	3.7773
Oaf1	Pip2	YPL061W	ALD6	3.55895	3.64487
Oaf1	Pip2	YLL028W	TPO1	1.80694	3.53023
Oaf1	Pip2	YOL126C	MDH2	3.41861	3.42955
Ecm22	Upc2	YJL105W	SET4	32.2333	18.7842
Ecm22	Upc2	YBR066C	NRG2	20.182	5.2995
Ecm22	Upc2	YHR007C	ERG11	19.9381	32.9151
Ecm22	Upc2	YIL013C	PDR11	15.2164	20.4019
Ecm22	Upc2	YDR188W	CCT6	14.1514	1.33687
Ecm22	Upc2	YDR186C	SND1	14.1493	1.31445
Ecm22	Upc2	YGR060W	ERG25	13.9228	34.0254
Ecm22	Upc2	YER158C	YER158C	13.682	3.27351
Ecm22	Upc2	YGR180C	RNR4	11.743	1.44232
Ecm22	Upc2	YDR044W	HEM13	10.8293	4.66107
Ecm22	Upc2	YIL119C	RPI1	9.48909	0.799631
Ecm22	Upc2	YMR015C	ERG5	8.47286	10.7674
Ecm22	Upc2	YKL182W	FAS1	8.00386	3.67895
Ecm22	Upc2	YJL026W	RNR2	7.93812	0.820976
Ecm22	Upc2	YLR256W	HAP1	7.26566	5.15093
Ecm22	Upc2	YLR228C	ECM22	7.11304	1.3563
Ecm22	Upc2	YBL029C-A	YBL029C-A	7.0807	1.83834
Ecm22	Upc2	YPR015C	YPR015C	6.92063	0.395001
Ecm22	Upc2	YBR157C	ICS2	6.73131	1.42967
Ecm22	Upc2	YIL011W	TIR3	6.69573	6.42461
Ecm22	Upc2	YLR055C	SPT8	6.57984	18.6932
Ecm22	Upc2	YLR056W	ERG3	6.5787	18.6884
Ecm22	Upc2	YMR081C	ISF1	6.33987	1.59346
Ecm22	Upc2	YBR112C	CYC8	6.14179	1.39621
Ecm22	Upc2	YKL062W	MSN4	6.06912	1.515
Ecm22	Upc2	YDR345C	HXT3	5.97606	1.08163
Ecm22	Upc2	YJL078C	PRY3	5.96882	2.51344
Ecm22	Upc2	YDR213W	UPC2	4.94111	21.0461
Ecm22	Upc2	YML082W	YML082W	4.20751	15.1953
Ecm22	Upc2	YML083C	YML083C	4.18789	15.129
Ecm22	Upc2	YER011W	TIR1	5.36476	8.10072
Ecm22	Upc2	YJL079C	PRY1	4.48866	4.39371
Ecm22	Upc2	YOR344C	TYE7	3.50776	4.32075
Ecm22	Upc2	YEL036C	ANP1	3.39141	3.90124
Ecm22	Upc2	YEL034W	HYP2	3.03749	3.50755
Ecm22	Upc2	YML007W	YAP1	2.17805	2.939
Ecm22	Upc2	YML008C	ERG6	2.15286	2.92267
Ecm22	Upc2	YGL008C	PMA1	4.43579	2.89866
Ecm22	Upc2	YMR011W	HXT2	4.37499	2.8285
Ecm22	Upc2	YKL110C	KTI12	5.74397	2.7838
Pdr1	Pdr3	YOR153W	PDR5	44.1188	34.5427
Pdr1	Pdr3	YIL056W	VHR1	23.3939	4.67515
Pdr1	Pdr3	YDR011W	SNQ2	21.1635	8.14575
Pdr1	Pdr3	YOR049C	RSB1	19.1484	20.442
Pdr1	Pdr3	YLL028W	TPO1	15.9079	1.58709
Pdr1	Pdr3	YDL020C	RPN4	14.0686	1.90995
Pdr1	Pdr3	YOR327C	SNC2	11.5553	2.21796
Pdr1	Pdr3	YOR328W	PDR10	11.2544	1.87505
Pdr1	Pdr3	YGR281W	YOR1	9.92668	2.4435
Pdr1	Pdr3	YNL231C	PDR16	9.73816	7.22345
Pdr1	Pdr3	YOR273C	TPO4	8.98941	1.71557
Pdr1	Pdr3	YKL201C	MNN4	8.42361	1.0351
Pdr1	Pdr3	YOR178C	GAC1	8.39494	13.6715
Pdr1	Pdr3	YDR073W	SNF11	6.89769	3.7643
Pdr1	Pdr3	YOR152C	ATG40	6.67214	4.46683
Pdr1	Pdr3	YDR072C	IPT1	6.66584	3.84017
Pdr1	Pdr3	YOR344C	TYE7	6.25509	5.29066
Pdr1	Pdr3	YGR280C	PXR1	5.90898	1.41702
Pdr1	Pdr3	YMR102C	YMR102C	5.80307	7.89499
Pdr1	Pdr3	YAL061W	BDH2	5.78026	6.6403
Pdr1	Pdr3	YPL061W	ALD6	5.77626	4.40206
Pdr1	Pdr3	YLR099C	ICT1	5.25008	1.24125
Pdr1	Pdr3	YLR100W	ERG27	5.07358	1.25241
Pdr1	Pdr3	YOR274W	MOD5	4.99763	0.977444
Pdr1	Pdr3	YKL044W	MMO1	4.98747	1.01212
Pdr1	Pdr3	YIR017C	MET28	4.94424	1.23021
Pdr1	Pdr3	YBL006C	LDB7	2.21217	37.1489
Pdr1	Pdr3	YBL005W	PDR3	1.91019	31.5582
Pdr1	Pdr3	YDR406W	PDR15	2.47318	13.2319
Pdr1	Pdr3	YLR346C	CIS1	4.25955	6.24988
Pdr1	Pdr3	YKL008C	LAC1	3.24062	5.84499
Pdr1	Pdr3	YKL007W	CAP1	3.23215	5.80302
Pdr1	Pdr3	YDR054C	CDC34	1.97175	5.25621
Pdr1	Pdr3	YPL068C	YPL068C	3.29599	5.04192
Pdr1	Pdr3	YMR195W	ICY1	2.72218	4.71194
Pdr1	Pdr3	YBL007C	SLA1	0.241995	4.62774
Pdr1	Pdr3	YKL051W	SFK1	1.61393	4.30793
Pdr1	Pdr3	YKL052C	ASK1	1.60105	4.2376
Pdr1	Pdr3	YJL082W	IML2	2.56702	4.1455
Pdr1	Pdr3	YDR025W	RPS11A	1.01251	4.13056
Pdr8	Yrr1	YIL121W	QDR2	29.7582	-0.0443125
Pdr8	Yrr1	YGR224W	AZR1	28.536	29.5789
Pdr8	Yrr1	YGR223C	HSV2	27.8655	29.3539
Pdr8	Yrr1	YLR180W	SAM1	25.6222	0.528345
Pdr8	Yrr1	YLR178C	TFS1	18.2801	0.239272
Pdr8	Yrr1	YIL122W	POG1	17.4833	-0.0468932
Pdr8	Yrr1	YLR179C	YLR179C	13.4894	0.266848
Pdr8	Yrr1	YOR065W	CYT1	12.7219	7.18922
Pdr8	Yrr1	YOR049C	RSB1	9.73802	0.491525
Pdr8	Yrr1	YOR064C	YNG1	9.68069	5.68641
Pdr8	Yrr1	YNL241C	ZWF1	8.85713	1.59957
Pdr8	Yrr1	YMR220W	ERG8	6.77127	0.144865
Pdr8	Yrr1	YGR281W	YOR1	5.78839	2.78219
Pdr8	Yrr1	YML091C	RPM2	5.67	6.85726
Pdr8	Yrr1	YIL123W	SIM1	5.51335	0.00203461
Pdr8	Yrr1	YFL024C	EPL1	5.41641	0.206273
Pdr8	Yrr1	YIL119C	RPI1	5.31386	-0.0227813
Pdr8	Yrr1	YFL023W	BUD27	4.89232	0.108653
Pdr8	Yrr1	YHR128W	FUR1	4.74536	-0.0844742
Pdr8	Yrr1	YMR102C	YMR102C	4.6015	2.72868
Pdr8	Yrr1	YIL118W	RHO3	4.30849	0.113387
Pdr8	Yrr1	YDR011W	SNQ2	4.19514	25.2559
Pdr8	Yrr1	YER036C	ARB1	4.15538	-0.123748
Pdr8	Yrr1	YJR094W-A	RPL43B	0.667933	22.475
Pdr8	Yrr1	YOR162C	YRR1	0.979919	20.8314
Pdr8	Yrr1	YOR163W	DDP1	0.791751	20.3676
Pdr8	Yrr1	YLR046C	YLR046C	1.72947	16.9068
Pdr8	Yrr1	YGR197C	SNG1	0.695866	11.1762
Pdr8	Yrr1	YGR198W	YPP1	0.491861	10.7308
Pdr8	Yrr1	YPL135W	ISU1	0.855913	9.85951
Pdr8	Yrr1	YMR008C	PLB1	1.82804	9.67414
Pdr8	Yrr1	YPL137C	GIP3	0.909735	9.14659
Pdr8	Yrr1	YLR453C	RIF2	1.6411	8.31797
Pdr8	Yrr1	YMR015C	ERG5	0.932719	7.50608
Pdr8	Yrr1	YLL056C	YLL056C	1.87934	6.37818
Pdr8	Yrr1	YKL051W	SFK1	2.29521	6.05986
Pdr8	Yrr1	YKL052C	ASK1	2.20348	5.96902
Pdr8	Yrr1	YIL076W	SEC28	0.457454	5.45706
Pdr8	Yrr1	YIL077C	YIL077C	0.445695	5.42119
Pdr8	Yrr1	YDR477W	SNF1	2.08232	5.00562
Aca1	Cst6	YOR317W	FAA1	17.0644	14.378
Aca1	Cst6	YOL087C	DUF1	15.2156	0.378563
Aca1	Cst6	YKL110C	KTI12	10.904	12.8173
Aca1	Cst6	YMR136W	GAT2	10.8106	15.5763
Aca1	Cst6	YMR135C	GID8	10.6731	16.2054
Aca1	Cst6	YDR074W	TPS2	10.1349	5.93999
Aca1	Cst6	YNL036W	NCE103	9.79105	8.28694
Aca1	Cst6	YNL037C	IDH1	9.78307	8.20917
Aca1	Cst6	YKL043W	PHD1	9.388	7.4843
Aca1	Cst6	YGL255W	ZRT1	8.93799	9.6877
Aca1	Cst6	YAL061W	BDH2	8.3538	2.75985
Aca1	Cst6	YBR085C-A	YBR085C-A	8.05584	9.43834
Aca1	Cst6	YKL044W	MMO1	8.03071	5.11089
Aca1	Cst6	YPL135W	ISU1	7.81588	13.6658
Aca1	Cst6	YLR467W	YRF1-5	7.6481	5.9182
Aca1	Cst6	YOL052C-A	DDR2	7.23754	6.89353
Aca1	Cst6	YKL109W	HAP4	6.96332	8.73711
Aca1	Cst6	YPL061W	ALD6	6.60046	6.59124
Aca1	Cst6	YPL137C	GIP3	6.59764	13.0148
Aca1	Cst6	YNL194C	YNL194C	6.47455	3.84719
Aca1	Cst6	YPR065W	ROX1	6.44164	7.4322
Aca1	Cst6	YMR016C	SOK2	6.39363	6.95305
Aca1	Cst6	YER067W	RGI1	6.17043	4.11192
Aca1	Cst6	YOR230W	WTM1	5.94584	6.08648
Aca1	Cst6	YML128C	MSC1	5.89462	1.70513
Aca1	Cst6	YDR134C	YDR134C	5.81763	2.61636
Aca1	Cst6	YPR063C	YPR063C	5.78088	7.09513
Aca1	Cst6	YML127W	RSC9	5.73908	1.54126
Aca1	Cst6	YPL265W	DIP5	5.72637	4.67284
Aca1	Cst6	YNR016C	ACC1	5.63362	6.26949
Aca1	Cst6	YKL035W	UGP1	5.4917	4.01257
Aca1	Cst6	YOR303W	CPA1	4.06455	8.44761
Aca1	Cst6	YGL008C	PMA1	4.47341	7.94575
Aca1	Cst6	YGL062W	PYC1	4.12166	7.66539
Aca1	Cst6	YPL024W	RMI1	3.27198	7.47992
Aca1	Cst6	YPR036W-A	SPO24	5.3145	7.04195
Aca1	Cst6	YMR122W-A	YMR122W-A	3.92476	6.70264
Aca1	Cst6	YFL014W	HSP12	4.06181	6.01556
Aca1	Cst6	YMR121C	RPL15B	3.47289	5.82179
Aca1	Cst6	YFL016C	MDJ1	3.79557	5.72492
Yap4	Yap6	YJR013W	GPI14	21.5224	0.0635743
Yap4	Yap6	YBL029C-A	YBL029C-A	16.883	8.67195
Yap4	Yap6	YBL029W	YBL029W	15.3733	7.5229
Yap4	Yap6	YOL157C	IMA2	14.6127	5.8374
Yap4	Yap6	YGL253W	HXK2	13.8037	3.68224
Yap4	Yap6	YJL221C	IMA4	12.6618	11.4924
Yap4	Yap6	YIL119C	RPI1	12.6022	10.7489
Yap4	Yap6	YJL219W	HXT9	12.4251	11.1957
Yap4	Yap6	YKR039W	GAP1	12.1486	2.34122
Yap4	Yap6	YOL156W	HXT11	11.3025	6.55721
Yap4	Yap6	YKL043W	PHD1	10.8293	4.20609
Yap4	Yap6	YKL044W	MMO1	10.6934	5.97885
Yap4	Yap6	YOR049C	RSB1	9.9319	6.6321
Yap4	Yap6	YPL061W	ALD6	9.63912	4.22593
Yap4	Yap6	YIL172C	IMA3	9.63115	7.50697
Yap4	Yap6	YMR081C	ISF1	9.57468	6.94191
Yap4	Yap6	YIL171W	YIL171W	9.46612	8.86275
Yap4	Yap6	YER028C	MIG3	8.87277	4.18953
Yap4	Yap6	YIL118W	RHO3	8.87102	8.40194
Yap4	Yap6	YOR178C	GAC1	8.81069	42.3953
Yap4	Yap6	YDL037C	BSC1	8.80369	4.50325
Yap4	Yap6	YEL044W	IES6	8.52024	1.98229
Yap4	Yap6	YGL008C	PMA1	7.81326	2.9547
Yap4	Yap6	YFL004W	VTC2	7.75883	-0.123177
Yap4	Yap6	YNL180C	RHO5	7.72651	4.34478
Yap4	Yap6	YOR028C	YAP4	7.14944	10.5364
Yap4	Yap6	YEL046C	GLY1	7.12453	1.74884
Yap4	Yap6	YJL218W	YJL218W	5.30531	15.7396
Yap4	Yap6	YIR020C	YIR020C	1.30096	10.2087
Yap4	Yap6	YIL013C	PDR11	1.25735	8.62185
Yap4	Yap6	YOL158C	ENB1	5.72013	8.24457
Yap4	Yap6	YHR094C	HXT1	5.20888	8.08979
Yap4	Yap6	YOR047C	STD1	6.49158	8.04063
Yap4	Yap6	YJL216C	IMA5	3.3657	7.83231
Yap4	Yap6	YGR249W	MGA1	4.25758	7.47842
Yap4	Yap6	YAL064W	YAL064W	2.21326	7.20589
Yap4	Yap6	YJR094C	IME1	3.93175	7.10271
Yap4	Yap6	YJL214W	HXT8	3.05201	7.00329
Yap4	Yap6	YEL007W	MIT1	1.20591	6.78621
Yap4	Yap6	YKL110C	KTI12	5.28098	6.66647
Yap1	Yap2	YPR065W	ROX1	16.7045	1.38897
Yap1	Yap2	YJL101C	GSH1	12.3537	13.7027
Yap1	Yap2	YJL100W	LSB6	12.1261	13.1741
Yap1	Yap2	YPL061W	ALD6	11.7662	0.441595
Yap1	Yap2	YEL044W	IES6	11.7336	12.4532
Yap1	Yap2	YJL052W	TDH1	11.2816	0.702246
Yap1	Yap2	YEL046C	GLY1	10.7605	11.8265
Yap1	Yap2	YDL182W	LYS20	10.5445	0.256892
Yap1	Yap2	YOR227W	HER1	9.6038	5.28239
Yap1	Yap2	YDR343C	HXT6	9.23965	0.199903
Yap1	Yap2	YJL048C	UBX6	9.14464	3.3617
Yap1	Yap2	YOR226C	ISU2	9.09291	4.41453
Yap1	Yap2	YMR251W-A	HOR7	9.01518	-0.197906
Yap1	Yap2	YLR109W	AHP1	8.954	10.6109
Yap1	Yap2	YOL109W	ZEO1	8.79407	0.0112298
Yap1	Yap2	YJR104C	SOD1	8.62121	2.20226
Yap1	Yap2	YJR105W	ADO1	8.59163	2.23698
Yap1	Yap2	YLR108C	YLR108C	8.3834	6.67061
Yap1	Yap2	YER064C	VHR2	8.19247	0.440158
Yap1	Yap2	YFR053C	HXK1	7.96412	0.109576
Yap1	Yap2	YLR258W	GSY2	7.82765	0.0390055
Yap1	Yap2	YGR209C	TRX2	7.73896	0.937114
Yap1	Yap2	YDL124W	YDL124W	7.57834	0.43069
Yap1	Yap2	YKL039W	PTM1	0.967081	32.7057
Yap1	Yap2	YKL040C	NFU1	0.668795	21.0678
Yap1	Yap2	YHR055C	CUP1-2	0.501139	18.9592
Yap1	Yap2	YHR053C	CUP1-1	0.486259	18.8002
Yap1	Yap2	YDR533C	HSP31	3.63227	17.1557
Yap1	Yap2	YKL103C	APE1	1.87384	13.9196
Yap1	Yap2	YMR038C	CCS1	2.0188	12.2984
Yap1	Yap2	YCL026C-A	FRM2	-0.0413803	11.803
Yap1	Yap2	YKR071C	DRE2	0.369541	10.848
Yap1	Yap2	YNR074C	AIF1	0.402717	10.1828
Yap1	Yap2	YKL101W	HSL1	0.993244	9.0626
Yap1	Yap2	YKR052C	MRS4	5.25465	7.66513
Yap1	Yap2	YDR137W	RGP1	0.75621	7.46168
Yap1	Yap2	YHR008C	SOD2	1.98662	7.34109
Yap1	Yap2	YGR234W	YHB1	0.947958	6.86303
Yap1	Yap2	YDR132C	YDR132C	1.69132	6.3921
Yap1	Yap2	YGR233C	PHO81	0.252691	6.29912
Yap5	Yap7	YLR220W	CCC1	64.8077	1.93468
Yap5	Yap7	YER174C	GRX4	27.8942	-0.0361508
Yap5	Yap7	YPL207W	TYW1	15.1744	1.9142
Yap5	Yap7	YLL027W	ISA1	13.7228	0.0540663
Yap5	Yap7	YBR179C	FZO1	1.04228	5.95986
Yap5	Yap7	YBR180W	DTR1	1.03136	5.81261
Yap5	Yap7	YHR051W	COX6	0.924403	0.438888
Yap5	Yap7	YDL205C	HEM3	0.826984	6.88997
Yap5	Yap7	YPL177C	CUP9	0.755129	-0.397443
Yap5	Yap7	YLR219W	MSC3	0.703776	-0.106524
Yap5	Yap7	YLL028W	TPO1	0.688637	-0.332443
Yap5	Yap7	YML091C	RPM2	0.688486	0.0459662
Yap5	Yap7	YGR234W	YHB1	0.663594	35.9616
Yap5	Yap7	YDL204W	RTN2	0.638203	5.27255
Yap5	Yap7	YGR224W	AZR1	0.605518	3.92083
Yap5	Yap7	YHR050W-A	YHR050W-A	0.584302	0.0482079
Yap5	Yap7	YGR223C	HSV2	0.574148	3.7012
Yap5	Yap7	YLR216C	CPR6	0.478628	-0.290176
Yap5	Yap7	YHR053C	CUP1-1	0.458654	14.2724
Yap5	Yap7	YHR055C	CUP1-2	0.430011	14.4607
Yap5	Yap7	YKR030W	GMH1	0.416552	2.7376
Yap5	Yap7	YKR029C	SET3	0.413498	2.92679
Yap5	Yap7	YKR052C	MRS4	0.242447	21.0403
Yap5	Yap7	YGR145W	ENP2	-0.0221454	11.5053
Yap5	Yap7	YMR177W	MMT1	0.230682	10.762
Yap5	Yap7	YKL086W	SRX1	-0.000387709	9.3973
Yap5	Yap7	YNL173C	MDG1	0.123101	8.96111
Yap5	Yap7	YGR233C	PHO81	0.0659342	8.56228
Yap5	Yap7	YHR155W	LAM1	0.116715	8.29778
Yap5	Yap7	YOL056W	GPM3	-0.019092	7.79848
Yap5	Yap7	YMR038C	CCS1	-0.0406758	7.79759
Yap5	Yap7	YHR048W	YHK8	0.258617	7.24996
Yap5	Yap7	YNL261W	ORC5	-0.037218	7.19702
Yap5	Yap7	YNR069C	BSC5	0.224114	7.17966
Yap5	Yap7	YPL091W	GLR1	-0.0249211	6.77325
Yap5	Yap7	YBR068C	BAP2	-0.00744499	6.72443
Yap5	Yap7	YIL168W	YIL168W	0.0630205	6.59658
Yap5	Yap7	YOL151W	GRE2	0.343875	6.34473
Yap5	Yap7	YPR093C	ASR1	0.193128	6.32382
Yap5	Yap7	YPR048W	TAH18	-0.0422611	6.28583
Spt23	Mga2	YGL055W	OLE1	32.5039	31.8194
Spt23	Mga2	YGL056C	SDS23	31.962	30.8422
Spt23	Mga2	YMR246W	FAA4	26.4416	13.6546
Spt23	Mga2	YMR244C-A	COA6	26.2159	13.3731
Spt23	Mga2	YNR016C	ACC1	13.5003	14.4282
Spt23	Mga2	YFR053C	HXK1	13.4901	15.0418
Spt23	Mga2	YOR319W	HSH49	12.1543	17.7915
Spt23	Mga2	YNR017W	TIM23	9.3435	10.4736
Spt23	Mga2	YLR413W	INA1	8.56327	8.70233
Spt23	Mga2	YNR034W-A	EGO4	7.9816	9.91875
Spt23	Mga2	YKL182W	FAS1	7.82153	5.82781
Spt23	Mga2	YDR343C	HXT6	7.48895	5.62708
Spt23	Mga2	YNL055C	POR1	7.48047	9.45691
Spt23	Mga2	YLR256W	HAP1	6.95654	13.5777
Spt23	Mga2	YGR008C	STF2	6.68439	7.3859
Spt23	Mga2	YOL104C	NDJ1	5.19911	5.90401
Spt23	Mga2	YDR234W	LYS4	5.09157	5.3321
Spt23	Mga2	YDR233C	RTN1	5.08563	5.29682
Spt23	Mga2	YMR105C	PGM2	4.81249	6.67196
Spt23	Mga2	YBR067C	TIP1	4.77777	5.1975
Spt23	Mga2	YDR077W	SED1	4.6431	2.60252
Spt23	Mga2	YDR365C	ESF1	4.58095	6.67332
Spt23	Mga2	YJL052W	TDH1	4.16115	6.84637
Spt23	Mga2	YDR186C	SND1	3.81099	4.22213
Spt23	Mga2	YMR006C	PLB2	3.68147	2.48422
Spt23	Mga2	YPL230W	USV1	3.67254	5.76399
Spt23	Mga2	YGR202C	PCT1	3.6498	2.14091
Spt23	Mga2	YDR188W	CCT6	3.63706	4.10752
Spt23	Mga2	YGR204W	ADE3	3.55187	1.85209
Spt23	Mga2	YGR146C	ECL1	3.54712	6.06581
Spt23	Mga2	YJL078C	PRY3	3.49086	2.23893
Spt23	Mga2	YPL231W	FAS2	3.40636	2.86403
Spt23	Mga2	YDR275W	BSC2	2.64106	7.60395
Spt23	Mga2	YLR254C	NDL1	3.33708	6.3349
Spt23	Mga2	YOR049C	RSB1	2.93497	5.24747
Spt23	Mga2	YEL036C	ANP1	2.5896	5.06572
Spt23	Mga2	YKL035W	UGP1	1.55542	4.86534
Spt23	Mga2	YBR066C	NRG2	3.13939	4.79674
Spt23	Mga2	YEL034W	HYP2	2.38366	4.77716
Spt23	Mga2	YIR032C	DAL3	3.29415	4.64193
Phd1	Sok2	YIL013C	PDR11	14.835	9.39624
Phd1	Sok2	YBL029C-A	YBL029C-A	14.7257	20.2285
Phd1	Sok2	YJL105W	SET4	14.5298	3.80287
Phd1	Sok2	YGL096W	TOS8	14.0166	9.34589
Phd1	Sok2	YPL177C	CUP9	13.0704	17.0117
Phd1	Sok2	YDR077W	SED1	12.8966	8.47238
Phd1	Sok2	YKL044W	MMO1	12.8608	21.2702
Phd1	Sok2	YGR249W	MGA1	12.3633	11.8557
Phd1	Sok2	YMR136W	GAT2	10.1765	8.58063
Phd1	Sok2	YMR135C	GID8	10.0562	5.59241
Phd1	Sok2	YIL119C	RPI1	9.69259	11.2049
Phd1	Sok2	YMR017W	SPO20	9.04788	6.31701
Phd1	Sok2	YER045C	ACA1	7.69302	6.57658
Phd1	Sok2	YDR259C	YAP6	7.45681	10.9318
Phd1	Sok2	YOR100C	CRC1	7.45631	2.15083
Phd1	Sok2	YHR094C	HXT1	7.43593	6.14231
Phd1	Sok2	YOR101W	RAS1	7.35074	2.12716
Phd1	Sok2	YKL062W	MSN4	7.16413	5.64053
Phd1	Sok2	YGL158W	RCK1	7.08351	9.43553
Phd1	Sok2	YOR028C	YAP4	6.95797	5.51224
Phd1	Sok2	YPR013C	CMR3	6.90596	10.8908
Phd1	Sok2	YOR178C	GAC1	6.87793	9.91456
Phd1	Sok2	YDR343C	HXT6	6.57174	5.4368
Phd1	Sok2	YHR023W	MYO1	6.14827	1.86979
Phd1	Sok2	YIL118W	RHO3	6.04385	7.26805
Phd1	Sok2	YGL255W	ZRT1	5.9263	4.75127
Phd1	Sok2	YDR134C	YDR134C	5.89545	6.17952
Phd1	Sok2	YER158C	YER158C	5.8441	6.69238
Phd1	Sok2	YNL180C	RHO5	5.78608	7.19411
Phd1	Sok2	YOR315W	SFG1	4.061	9.25889
Phd1	Sok2	YKL043W	PHD1	4.9643	8.36467
Phd1	Sok2	YGR138C	TPO2	5.56325	7.97823
Phd1	Sok2	YGR050C	YGR050C	4.08256	7.45781
Phd1	Sok2	YOR032W-A	YOR032W-A	5.13813	7.01684
Phd1	Sok2	YHL028W	WSC4	4.85187	6.64495
Phd1	Sok2	YHL029C	OCA5	4.72682	6.57129
Phd1	Sok2	YOR049C	RSB1	4.10296	6.56681
Phd1	Sok2	YBR157C	ICS2	4.22443	6.5497
Phd1	Sok2	YLR342W	FKS1	5.62163	6.42169
Phd1	Sok2	YLR413W	INA1	3.8036	6.27992
Dot6	Tod6	YGL255W	ZRT1	11.6315	10.3494
Dot6	Tod6	YKL029C	MAE1	9.06438	3.76046
Dot6	Tod6	YBL054W	TOD6	8.48109	3.66352
Dot6	Tod6	YBL055C	YBL055C	8.46162	3.65281
Dot6	Tod6	YGL008C	PMA1	8.03529	3.97193
Dot6	Tod6	YLR342W	FKS1	7.83548	4.74165
Dot6	Tod6	YNL160W	YGP1	7.65549	3.61263
Dot6	Tod6	YKL201C	MNN4	7.60325	4.44966
Dot6	Tod6	YDR277C	MTH1	7.4252	3.74183
Dot6	Tod6	YNL180C	RHO5	7.37757	4.59488
Dot6	Tod6	YBL029C-A	YBL029C-A	7.31604	3.70132
Dot6	Tod6	YKL028W	TFA1	7.15204	3.1154
Dot6	Tod6	YER073W	ALD5	7.14317	5.72055
Dot6	Tod6	YOL109W	ZEO1	7.12469	7.5929
Dot6	Tod6	YDL182W	LYS20	7.06699	6.25017
Dot6	Tod6	YDR343C	HXT6	6.22428	3.45146
Dot6	Tod6	YPL014W	CIP1	6.1719	4.03575
Dot6	Tod6	YOR096W	RPS7A	6.12185	6.92749
Dot6	Tod6	YOR101W	RAS1	6.10369	7.21729
Dot6	Tod6	YOR100C	CRC1	6.09814	7.37931
Dot6	Tod6	YLR300W	EXG1	6.01161	4.27507
Dot6	Tod6	YOL052C-A	DDR2	5.94802	2.98334
Dot6	Tod6	YGR138C	TPO2	5.89538	3.32304
Dot6	Tod6	YPL015C	HST2	5.80153	3.68377
Dot6	Tod6	YDR397C	NCB2	3.76964	8.85327
Dot6	Tod6	YDR398W	UTP5	3.66652	8.651
Dot6	Tod6	YMR216C	SKY1	1.8618	8.49394
Dot6	Tod6	YMR217W	GUA1	1.81299	8.29172
Dot6	Tod6	YLR406C	RPL31B	4.72652	7.74525
Dot6	Tod6	YMR145C	NDE1	5.52229	7.46415
Dot6	Tod6	YKL192C	ACP1	1.16584	7.20988
Dot6	Tod6	YOR057W	SGT1	1.50502	7.03046
Dot6	Tod6	YOR056C	NOB1	1.49077	6.93423
Dot6	Tod6	YOL126C	MDH2	3.23473	6.88843
Dot6	Tod6	YOL125W	TRM13	3.07066	6.76114
Dot6	Tod6	YDL083C	RPS16B	2.38411	6.34717
Dot6	Tod6	YDL082W	RPL13A	2.32767	6.14057
Dot6	Tod6	YGR146C	ECL1	4.73667	5.78817
Dot6	Tod6	YKL191W	DPH2	0.974699	5.66313
Dot6	Tod6	YIL050W	PCL7	2.26185	5.62895
Yhp1	Yox1	YAR018C	KIN3	20.1212	8.13978
Yhp1	Yox1	YJL159W	HSP150	17.9447	18.285
Yhp1	Yox1	YBR054W	YRO2	15.0175	12.3462
Yhp1	Yox1	YHL025W	SNF6	14.5503	3.9732
Yhp1	Yox1	YKR042W	UTH1	13.7954	8.19171
Yhp1	Yox1	YKL163W	PIR3	13.6457	8.65629
Yhp1	Yox1	YLR273C	PIG1	13.4891	8.89042
Yhp1	Yox1	YKL185W	ASH1	12.8808	10.7648
Yhp1	Yox1	YLR467W	YRF1-5	12.5532	9.47695
Yhp1	Yox1	YLR254C	NDL1	11.8738	3.67805
Yhp1	Yox1	YLR274W	MCM5	11.3297	7.99178
Yhp1	Yox1	YGL201C	MCM6	11.1028	4.94587
Yhp1	Yox1	YLL067C	YLL067C	10.8878	7.96837
Yhp1	Yox1	YOR396W	YRF1-8	10.5518	8.49884
Yhp1	Yox1	YDR545W	YRF1-1	9.83135	8.42673
Yhp1	Yox1	YNL160W	YGP1	9.54221	9.89661
Yhp1	Yox1	YML133C	YML133C	9.52991	7.63451
Yhp1	Yox1	YLL066C	YLL066C	9.50045	7.35499
Yhp1	Yox1	YKL186C	MTR2	9.36301	7.60993
Yhp1	Yox1	YML120C	NDI1	9.23049	7.47634
Yhp1	Yox1	YPL283C	YRF1-7	8.32441	6.66228
Yhp1	Yox1	YBL111C	YBL111C	8.32331	6.88081
Yhp1	Yox1	YLR342W	FKS1	8.24106	4.54876
Yhp1	Yox1	YHR218W	YHR218W	8.23603	6.39237
Yhp1	Yox1	YPR156C	TPO3	8.12267	8.37746
Yhp1	Yox1	YGR296W	YRF1-3	8.0348	6.48966
Yhp1	Yox1	YOR394C-A	YOR394C-A	7.96414	6.47014
Yhp1	Yox1	YNL339C	YRF1-6	7.94725	6.75284
Yhp1	Yox1	YDR528W	HLR1	7.32927	2.58896
Yhp1	Yox1	YGR143W	SKN1	6.64056	8.05751
Yhp1	Yox1	YNL056W	OCA2	6.23664	3.4003
Yhp1	Yox1	YDR077W	SED1	5.67242	20.9767
Yhp1	Yox1	YNL042W	BOP3	5.15299	17.8724
Yhp1	Yox1	YHR023W	MYO1	1.91083	11.4383
Yhp1	Yox1	YBR202W	MCM7	3.94992	11.0472
Yhp1	Yox1	YOL154W	ZPS1	1.80668	9.82851
Yhp1	Yox1	YDR033W	MRH1	3.1963	8.86143
Yhp1	Yox1	YKL209C	STE6	1.09345	8.53248
Yhp1	Yox1	YBR201C-A	YBR201C-A	3.24215	7.44521
Yhp1	Yox1	YKL208W	CBT1	0.922596	7.26226
Gzf3	Dal80	YKR039W	GAP1	35.9579	40.7799
Gzf3	Dal80	YJL130C	URA2	27.3604	6.41738
Gzf3	Dal80	YBR021W	FUR4	26.8634	8.4635
Gzf3	Dal80	YBL041W	PRE7	23.7789	9.00439
Gzf3	Dal80	YBL042C	FUI1	22.5097	8.04831
Gzf3	Dal80	YBR201C-A	YBR201C-A	15.5866	14.0095
Gzf3	Dal80	YBR202W	MCM7	12.075	9.78431
Gzf3	Dal80	YFL021W	GAT1	10.3114	22.6867
Gzf3	Dal80	YIR033W	MGA2	7.1006	11.7897
Gzf3	Dal80	YFL022C	FRS2	6.9816	13.8623
Gzf3	Dal80	YKR034W	DAL80	6.95631	15.2201
Gzf3	Dal80	YPL177C	CUP9	6.85937	6.90372
Gzf3	Dal80	YKR031C	SPO14	6.76728	15.2321
Gzf3	Dal80	YEL063C	CAN1	5.84888	9.53387
Gzf3	Dal80	YPL026C	SKS1	4.95276	2.36343
Gzf3	Dal80	YIL118W	RHO3	4.43324	5.46331
Gzf3	Dal80	YNL183C	NPR1	4.40952	5.32055
Gzf3	Dal80	YOR375C	GDH1	4.29806	15.0712
Gzf3	Dal80	YJL110C	GZF3	4.19462	5.85166
Gzf3	Dal80	YGL255W	ZRT1	3.86695	3.65983
Gzf3	Dal80	YDL210W	UGA4	3.81022	9.40294
Gzf3	Dal80	YEL062W	NPR2	3.77991	5.4656
Gzf3	Dal80	YIR027C	DAL1	3.68999	6.56388
Gzf3	Dal80	YAL040C	CLN3	3.64936	3.86076
Gzf3	Dal80	YNL142W	MEP2	3.37261	6.74233
Gzf3	Dal80	YGR121C	MEP1	3.36976	10.1578
Gzf3	Dal80	YGR122W	YGR122W	3.35063	9.28286
Gzf3	Dal80	YNL125C	ESBP6	3.34244	4.69451
Gzf3	Dal80	YBR208C	DUR1%2C2	3.32848	7.52164
Gzf3	Dal80	YNL124W	NAF1	3.28878	4.57712
Gzf3	Dal80	YIR028W	DAL4	3.27687	6.02549
Gzf3	Dal80	YOR344C	TYE7	3.21928	3.34685
Gzf3	Dal80	YIR032C	DAL3	3.19348	5.52523
Gzf3	Dal80	YKL044W	MMO1	3.1165	5.44167
Gzf3	Dal80	YPL265W	DIP5	3.10262	3.60646
Gzf3	Dal80	YGL008C	PMA1	3.10156	2.85147
Gzf3	Dal80	YLR342W	FKS1	2.83933	6.14449
Gzf3	Dal80	YPR138C	MEP3	2.73669	4.73917
Gzf3	Dal80	YIR031C	DAL7	2.99441	4.00767
Gzf3	Dal80	YCL025C	AGP1	1.3729	4.00152
Skn7	Hms2	YGR249W	MGA1	17.6675	29.2213
Skn7	Hms2	YDR525W-A	SNA2	14.6846	3.82488
Skn7	Hms2	YKL096W-A	CWP2	14.6785	3.71545
Skn7	Hms2	YOL052C-A	DDR2	13.4233	3.40292
Skn7	Hms2	YKR042W	UTH1	12.6279	7.25283
Skn7	Hms2	YLR110C	CCW12	12.6092	3.80406
Skn7	Hms2	YKL062W	MSN4	11.5221	9.64751
Skn7	Hms2	YOL109W	ZEO1	11.4153	6.76687
Skn7	Hms2	YMR017W	SPO20	10.0965	4.89821
Skn7	Hms2	YGR050C	YGR050C	9.79569	6.26329
Skn7	Hms2	YKL044W	MMO1	9.4277	34.2979
Skn7	Hms2	YOR032W-A	YOR032W-A	8.88388	9.00193
Skn7	Hms2	YIL118W	RHO3	8.8305	9.92089
Skn7	Hms2	YMR195W	ICY1	8.59205	4.94457
Skn7	Hms2	YML100W	TSL1	8.49412	3.05209
Skn7	Hms2	YML101C	CUE4	7.91264	2.71227
Skn7	Hms2	YMR251W-A	HOR7	7.7748	4.56167
Skn7	Hms2	YDR043C	NRG1	7.69074	4.87259
Skn7	Hms2	YDR077W	SED1	7.5654	4.63747
Skn7	Hms2	YPL230W	USV1	7.43134	5.28642
Skn7	Hms2	YKL035W	UGP1	7.37208	4.06367
Skn7	Hms2	YFR053C	HXK1	7.09378	9.63275
Skn7	Hms2	YGL035C	MIG1	6.98943	4.88781
Skn7	Hms2	YMR194C-B	CMC4	6.96569	4.23268
Skn7	Hms2	YMR135C	GID8	6.7385	6.2294
Skn7	Hms2	YKL043W	PHD1	4.02022	21.0733
Skn7	Hms2	YIL119C	RPI1	4.80239	9.49236
Skn7	Hms2	YPR013C	CMR3	2.80706	9.38436
Skn7	Hms2	YLR342W	FKS1	5.36534	9.33151
Skn7	Hms2	YPL177C	CUP9	5.84842	7.25105
Skn7	Hms2	YER158C	YER158C	3.43937	7.12153
Skn7	Hms2	YDR134C	YDR134C	2.95451	7.0811
Skn7	Hms2	YOR315W	SFG1	3.01657	7.02341
Skn7	Hms2	YDR343C	HXT6	4.54316	6.86956
Skn7	Hms2	YMR136W	GAT2	6.73008	6.62181
Skn7	Hms2	YOR028C	YAP4	2.51805	6.17092
Skn7	Hms2	YKL110C	KTI12	3.91569	6.03871
Skn7	Hms2	YCR021C	HSP30	4.43821	6.01347
Skn7	Hms2	YOR032C	HMS1	5.85876	5.69891
Skn7	Hms2	YKL109W	HAP4	4.86263	5.63347
Cup9	Tos8	YPL177C	CUP9	48.4604	18.9645
Cup9	Tos8	YKR093W	PTR2	30.4117	3.3602
Cup9	Tos8	YOR049C	RSB1	13.9479	8.61992
Cup9	Tos8	YBL042C	FUI1	13.163	1.61405
Cup9	Tos8	YBL041W	PRE7	12.963	1.60497
Cup9	Tos8	YHR094C	HXT1	8.61624	12.8719
Cup9	Tos8	YER053C	PIC2	8.34864	4.14537
Cup9	Tos8	YBR157C	ICS2	7.89975	10.2049
Cup9	Tos8	YNL180C	RHO5	6.36986	4.08563
Cup9	Tos8	YIL056W	VHR1	6.2533	2.07407
Cup9	Tos8	YKL044W	MMO1	6.10047	11.7431
Cup9	Tos8	YHR023W	MYO1	6.07354	3.38224
Cup9	Tos8	YAL064W	YAL064W	5.28352	13.3556
Cup9	Tos8	YMR195W	ICY1	5.12731	2.77056
Cup9	Tos8	YMR001C	CDC5	5.09726	1.72339
Cup9	Tos8	YDR046C	BAP3	4.91625	1.56548
Cup9	Tos8	YBR068C	BAP2	4.74377	1.71297
Cup9	Tos8	YDR043C	NRG1	4.48585	4.42223
Cup9	Tos8	YOR319W	HSH49	4.46496	2.4944
Cup9	Tos8	YGR089W	NNF2	4.314	0.948324
Cup9	Tos8	YMR002W	MIX17	4.25692	1.22483
Cup9	Tos8	YOR315W	SFG1	4.00825	16.0552
Cup9	Tos8	YOR032W-A	YOR032W-A	4.00541	4.13989
Cup9	Tos8	YNL239W	LAP3	3.76145	4.2532
Cup9	Tos8	YMR011W	HXT2	3.30474	26.8236
Cup9	Tos8	YAL063C	FLO9	1.29706	10.046
Cup9	Tos8	YOR317W	FAA1	3.59146	8.71818
Cup9	Tos8	YGL096W	TOS8	2.34251	8.63837
Cup9	Tos8	YFR015C	GSY1	1.40882	7.72978
Cup9	Tos8	YKL043W	PHD1	3.19449	7.51844
Cup9	Tos8	YOR028C	YAP4	2.68204	7.37505
Cup9	Tos8	YGR249W	MGA1	1.8233	6.73146
Cup9	Tos8	YLR342W	FKS1	1.88038	6.59855
Cup9	Tos8	YPR013C	CMR3	2.26605	6.59538
Cup9	Tos8	YJR075W	HOC1	0.989805	6.47727
Cup9	Tos8	YBR158W	AMN1	1.12556	6.47099
Cup9	Tos8	YPL014W	CIP1	2.58095	6.46914
Cup9	Tos8	YKL062W	MSN4	2.32597	6.32435
Cup9	Tos8	YPL015C	HST2	2.49987	6.28073
Cup9	Tos8	YBR182C	SMP1	0.827996	6.06797
Smp1	Rlm1	YLR390W-A	CCW14	34.2514	12.8806
Smp1	Rlm1	YBR182C	SMP1	25.4608	0.747311
Smp1	Rlm1	YPR124W	CTR1	18.8953	0.262188
Smp1	Rlm1	YKL096W	CWP1	15.8956	12.8898
Smp1	Rlm1	YBR183W	YPC1	15.4685	1.13839
Smp1	Rlm1	YLR300W	EXG1	14.9363	14.7093
Smp1	Rlm1	YBR295W	PCA1	14.099	1.09113
Smp1	Rlm1	YEL040W	UTR2	12.0146	2.1474
Smp1	Rlm1	YGR282C	BGL2	10.4878	7.80578
Smp1	Rlm1	YDR077W	SED1	9.54736	23.2542
Smp1	Rlm1	YKL164C	PIR1	9.23122	1.89028
Smp1	Rlm1	YIR014W	YIR014W	9.02782	-0.214824
Smp1	Rlm1	YIR039C	YPS6	8.78958	0.694026
Smp1	Rlm1	YIR013C	GAT4	8.77669	-0.219993
Smp1	Rlm1	YKL185W	ASH1	8.55846	2.49072
Smp1	Rlm1	YKL186C	MTR2	8.15712	2.39034
Smp1	Rlm1	YIL022W	TIM44	7.97809	1.53548
Smp1	Rlm1	YIL023C	YKE4	7.88224	1.5269
Smp1	Rlm1	YOR134W	BAG7	7.72626	2.28468
Smp1	Rlm1	YGR143W	SKN1	7.6165	6.26175
Smp1	Rlm1	YDR420W	HKR1	7.37141	0.837336
Smp1	Rlm1	YER011W	TIR1	7.35929	0.564838
Smp1	Rlm1	YLR389C	STE23	6.82088	1.87278
Smp1	Rlm1	YLR110C	CCW12	4.79206	30.8543
Smp1	Rlm1	YLR113W	HOG1	6.19798	22.3318
Smp1	Rlm1	YJL159W	HSP150	2.90416	20.9129
Smp1	Rlm1	YLR332W	MID2	2.42795	18.1058
Smp1	Rlm1	YLR342W	FKS1	5.75503	15.6093
Smp1	Rlm1	YIL122W	POG1	3.27002	9.68078
Smp1	Rlm1	YJL106W	IME2	1.61887	9.48433
Smp1	Rlm1	YDR055W	PST1	1.16537	7.02243
Smp1	Rlm1	YOL109W	ZEO1	1.3444	6.82331
Smp1	Rlm1	YDR085C	AFR1	2.25932	6.35369
Smp1	Rlm1	YDR073W	SNF11	0.38176	6.31978
Smp1	Rlm1	YPL057C	SUR1	1.45349	6.07034
Smp1	Rlm1	YLR258W	GSY2	2.00587	5.89852
Smp1	Rlm1	YKL096W-A	CWP2	3.35553	5.65895
Smp1	Rlm1	YNL192W	CHS1	2.22552	5.64283
Smp1	Rlm1	YMR122W-A	YMR122W-A	1.2726	5.51249
Smp1	Rlm1	YDR342C	HXT7	0.661254	5.38039
Fkh1	Fkh2	YER125W	RSP5	29.2534	2.15404
Fkh1	Fkh2	YER124C	DSE1	28.9749	2.12872
Fkh1	Fkh2	YHR143W	DSE2	15.0001	3.11198
Fkh1	Fkh2	YCR084C	TUP1	13.793	1.26549
Fkh1	Fkh2	YIL130W	ASG1	13.6805	1.4999
Fkh1	Fkh2	YKR055W	RHO4	13.6087	0.878351
Fkh1	Fkh2	YCR086W	CSM1	13.1972	1.2163
Fkh1	Fkh2	YDL215C	GDH2	11.7331	2.62033
Fkh1	Fkh2	YDL055C	PSA1	10.1004	2.84694
Fkh1	Fkh2	YLR467W	YRF1-5	10.0345	3.44105
Fkh1	Fkh2	YDR115W	MRX14	9.77791	0.0982187
Fkh1	Fkh2	YHR061C	GIC1	7.7017	0.585196
Fkh1	Fkh2	YER070W	RNR1	7.56491	2.00914
Fkh1	Fkh2	YDR324C	UTP4	7.38539	0.937997
Fkh1	Fkh2	YNL066W	SUN4	7.09219	6.51356
Fkh1	Fkh2	YBR158W	AMN1	6.76558	4.95196
Fkh1	Fkh2	YPR035W	GLN1	6.75173	6.59257
Fkh1	Fkh2	YGL028C	SCW11	6.58638	1.48964
Fkh1	Fkh2	YDR263C	DIN7	6.20041	0.190623
Fkh1	Fkh2	YBR008C	FLR1	6.11037	0.56367
Fkh1	Fkh2	YIL131C	FKH1	6.06816	0.738512
Fkh1	Fkh2	YOR315W	SFG1	3.98423	32.2844
Fkh1	Fkh2	YGL008C	PMA1	3.39067	32.2166
Fkh1	Fkh2	YPR119W	CLB2	2.29601	23.3055
Fkh1	Fkh2	YDR077W	SED1	2.23233	18.4021
Fkh1	Fkh2	YML035C	AMD1	1.91406	15.1698
Fkh1	Fkh2	YGR108W	CLB1	5.37266	14.9285
Fkh1	Fkh2	YML034W	SRC1	1.54978	14.716
Fkh1	Fkh2	YKL096W-A	CWP2	2.27245	9.48458
Fkh1	Fkh2	YDR033W	MRH1	1.29326	9.0703
Fkh1	Fkh2	YPR156C	TPO3	0.472676	7.35534
Fkh1	Fkh2	YML052W	SUR7	0.836199	7.06452
Fkh1	Fkh2	YJL158C	CIS3	1.52771	6.55036
Fkh1	Fkh2	YHL028W	WSC4	1.15094	6.29641
Fkh1	Fkh2	YHL029C	OCA5	0.856984	6.02824
Fkh1	Fkh2	YLR300W	EXG1	4.84411	5.97349
Fkh1	Fkh2	YPL141C	FRK1	3.18337	5.71219
Fkh1	Fkh2	YMR001C	CDC5	1.38633	5.66277
Fkh1	Fkh2	YDR146C	SWI5	4.09806	5.61716
Fkh1	Fkh2	YJL051W	IRC8	0.753633	5.47919
Vhr1	Vhr2	YBL029C-A	YBL029C-A	22.1211	2.74234
Vhr1	Vhr2	YIL056W	VHR1	19.4017	0.949409
Vhr1	Vhr2	YGR249W	MGA1	19.3575	0.211029
Vhr1	Vhr2	YNL065W	AQR1	12.3583	3.40853
Vhr1	Vhr2	YER064C	VHR2	11.8519	23.1813
Vhr1	Vhr2	YBR158W	AMN1	11.2535	0.493504
Vhr1	Vhr2	YLL028W	TPO1	10.4128	0.32857
Vhr1	Vhr2	YMR011W	HXT2	10.2426	0.125686
Vhr1	Vhr2	YER001W	MNN1	8.84052	1.24176
Vhr1	Vhr2	YDR011W	SNQ2	8.69814	1.04025
Vhr1	Vhr2	YPL177C	CUP9	8.57954	0.811476
Vhr1	Vhr2	YGR050C	YGR050C	8.0806	2.60753
Vhr1	Vhr2	YGL255W	ZRT1	7.88204	1.32351
Vhr1	Vhr2	YPR156C	TPO3	7.76717	0.173019
Vhr1	Vhr2	YHL028W	WSC4	7.32616	0.691242
Vhr1	Vhr2	YHL029C	OCA5	7.27951	0.674438
Vhr1	Vhr2	YOR273C	TPO4	7.15616	-0.107825
Vhr1	Vhr2	YIL119C	RPI1	7.13104	0.859859
Vhr1	Vhr2	YFR053C	HXK1	7.1289	-0.195838
Vhr1	Vhr2	YLR342W	FKS1	7.01005	0.449152
Vhr1	Vhr2	YOR274W	MOD5	6.49453	-0.155538
Vhr1	Vhr2	YER069W	ARG5%2C6	4.74395	29.6129
Vhr1	Vhr2	YIL116W	HIS5	2.54191	15.6239
Vhr1	Vhr2	YER092W	IES5	2.3611	13.5235
Vhr1	Vhr2	YER091C	MET6	2.3472	13.3049
Vhr1	Vhr2	YMR063W	RIM9	0.392048	11.2428
Vhr1	Vhr2	YMR062C	ARG7	0.385246	10.9736
Vhr1	Vhr2	YMR120C	ADE17	2.1369	10.4851
Vhr1	Vhr2	YCL030C	HIS4	2.64417	10.2067
Vhr1	Vhr2	YMR188C	MRPS17	0.350582	10.1085
Vhr1	Vhr2	YPL264C	YPL264C	0.423218	9.98641
Vhr1	Vhr2	YBR248C	HIS7	0.0206775	8.7807
Vhr1	Vhr2	YBR043C	QDR3	1.52144	8.55888
Vhr1	Vhr2	YNL311C	SKP2	0.58647	8.42091
Vhr1	Vhr2	YNL125C	ESBP6	1.29978	8.33106
Vhr1	Vhr2	YNL124W	NAF1	1.27754	8.28894
Vhr1	Vhr2	YGL125W	MET13	2.9188	8.15307
Vhr1	Vhr2	YER055C	HIS1	3.30463	8.00664
Vhr1	Vhr2	YMR189W	GCV2	0.318066	7.91671
Vhr1	Vhr2	YML076C	WAR1	0.501918	7.43341
