## Supplementary Table 3 for "Evolution of binding preferences among whole-genome duplicated transcription factors"

### Sheet: Sheet1
TF	Trascription factor
tf	TF's paralog

### Sheet: Sheet2
Number	strain	Background	Genotype	Source
1	BY4741	S288c	MATa his3Δ1 leu2Δ0 met15Δ0 ura3Δ0	Brachmann et al., 1998
2	C-SWAT original	BY4741	BY4741 TF::TF-SWAT module	Meurer et al., 2018
3	N-SWAT original	BY4741	BY4741 TF::SWAT module-TF	Weill et al., 2018
4	Stp1-Mnase	strain 2	BY4741 TF::TF-Mnase	This study
5	Stp2-Mnase	strain 2	BY4741 TF::TF-Mnase	This study
6	Met31-Mnase	strain 2	BY4741 TF::TF-Mnase	This study
7	Met32-Mnase	strain 2	BY4741 TF::TF-Mnase	This study
8	Tda9-Mnase	strain 2	BY4741 TF::TF-Mnase	This study
9	Rsf2-Mnase	strain 2	BY4741 TF::TF-Mnase	This study
10	Stp3-Mnase	strain 2	BY4741 TF::TF-Mnase	This study
11	Stp4-Mnase	strain 2	BY4741 TF::TF-Mnase	This study
12	Rgm1-Mnase	strain 2	BY4741 TF::TF-Mnase	This study
13	Usv1-Mnase	strain 2	BY4741 TF::TF-Mnase	This study
14	Gis1-Mnase	strain 2	BY4741 TF::TF-Mnase	This study
15	Rph1-Mnase	strain 2	BY4741 TF::TF-Mnase	This study
16	Sut1-Mnase	strain 2	BY4741 TF::TF-Mnase	This study
17	Sut2-Mnase	strain 2	BY4741 TF::TF-Mnase	This study
18	Hal9-Mnase	strain 2	BY4741 TF::TF-Mnase	This study
19	Tbs1-Mnase	strain 2	BY4741 TF::TF-Mnase	This study
20	Oaf1-Mnase	strain 2	BY4741 TF::TF-Mnase	This study
21	Pip2-Mnase	strain 2	BY4741 TF::TF-Mnase	This study
22	Ecm22-Mnase	strain 2	BY4741 TF::TF-Mnase	This study
23	Upc2-Mnase	strain 2	BY4741 TF::TF-Mnase	This study
24	Pdr1-Mnase	strain 2	BY4741 TF::TF-Mnase	This study
25	Pdr3-Mnase	strain 2	BY4741 TF::TF-Mnase	This study
26	Pdr8-Mnase	strain 2	BY4741 TF::TF-Mnase	This study
27	Yrr1-Mnase	strain 2	BY4741 TF::TF-Mnase	This study
28	Yap4-Mnase	strain 2	BY4741 TF::TF-Mnase	This study
29	Yap6-Mnase	strain 2	BY4741 TF::TF-Mnase	This study
30	Yap5-Mnase	strain 2	BY4741 TF::TF-Mnase	This study
31	Yap7-Mnase	strain 2	BY4741 TF::TF-Mnase	This study
32	Spt23-Mnase	strain 3	BY4741 TF::Mnase-TF	This study
33	Mga2-Mnase	strain 3	BY4741 TF::Mnase-TF	This study
34	Phd1-Mnase	strain 2	BY4741 TF::TF-Mnase	This study
35	Sok2-Mnase	strain 2	BY4741 TF::TF-Mnase	This study
36	Dot6-Mnase	strain 2	BY4741 TF::TF-Mnase	This study
37	Tod6-Mnase	strain 2	BY4741 TF::TF-Mnase	This study
38	Yhp1-Mnase	strain 2	BY4741 TF::TF-Mnase	This study
39	Yox1-Mnase	strain 2	BY4741 TF::TF-Mnase	This study
40	Gzf3-Mnase	strain 2	BY4741 TF::TF-Mnase	This study
41	Dal80-Mnase	strain 2	BY4741 TF::TF-Mnase	This study
42	Skn7-Mnase	strain 2	BY4741 TF::TF-Mnase	This study
43	Hms2-Mnase	strain 2	BY4741 TF::TF-Mnase	This study
44	Cup9-Mnase	strain 2	BY4741 TF::TF-Mnase	This study
45	Tos8-Mnase	strain 2	BY4741 TF::TF-Mnase	This study
46	Smp1-Mnase	strain 2	BY4741 TF::TF-Mnase	This study
47	Rlm1-Mnase	strain 2	BY4741 TF::TF-Mnase	This study
48	Vhr1-Mnase	strain 2	BY4741 TF::TF-Mnase	This study
49	Vhr2-Mnase	strain 2	BY4741 TF::TF-Mnase	This study
50	Mig2-Mnase		BY4741 TF::TF-Mnase(kanMX)	Brodsky, Jana et al., 2020
51	Mig3-Mnase		BY4741 TF::TF-Mnase(kanMX)	Brodsky, Jana et al., 2020
52	Msn2-Mnase		BY4741 TF::TF-Mnase(kanMX)	Brodsky, Jana et al., 2020
53	Msn4-Mnase		BY4741 TF::TF-Mnase(kanMX)	Brodsky, Jana et al., 2020
54	Nrg1-Mnase		BY4741 TF::TF-Mnase(kanMX)	Brodsky, Jana et al., 2020
55	Nrg2-Mnase		BY4741 TF::TF-Mnase(kanMX)	Brodsky, Jana et al., 2020
56	Yap1-Mnase		BY4741 TF::TF-Mnase(kanMX)	Brodsky, Jana et al., 2020
57	Yap2-Mnase		BY4741 TF::TF-Mnase(kanMX)	Brodsky, Jana et al., 2020
58	Ace2-Mnase		BY4741 TF::TF-Mnase(kanMX), ho::Nat-GFP	Lupo et al., 2021
59	Swi5-Mnase		BY4741 TF::TF-Mnase(kanMX) , ho::Nat-GFP	Lupo et al., 2021
60	Fkh1-Mnase		BY4741 TF::TF-Mnase(kanMX)	Lupo et al., 2021
61	Fkh2-Mnase		BY4741 TF::TF-Mnase(kanMX)	Lupo et al., 2021
62	Ixr1-Mnase	strain 2	BY4741 TF::TF-Mnase	This study
63	Stp1-Mnase ΔSTP2	strain 4	BY4741 TF::TF-Mnase tf::kanMX	This study
64	Stp2-Mnase ΔSTP1	strain 5	BY4741 TF::TF-Mnase tf::kanMX	This study
65	Met31-Mnase ΔMET32	strain 6	BY4741 TF::TF-Mnase tf::kanMX	This study
66	Met32-Mnase ΔMET31	strain 7	BY4741 TF::TF-Mnase tf::kanMX	This study
67	Tda9-Mnase ΔRSF2	strain 8	BY4741 TF::TF-Mnase tf::kanMX	This study
68	Rsf2-Mnase ΔTDA9	strain 9	BY4741 TF::TF-Mnase tf::kanMX	This study
69	Stp3-Mnase ΔSTP4	strain 10	BY4741 TF::TF-Mnase tf::kanMX	This study
70	Stp4-Mnase ΔSTP3	strain 11	BY4741 TF::TF-Mnase tf::kanMX	This study
71	Gis1-Mnase ΔRPH1	strain 14	BY4741 TF::TF-Mnase tf::kanMX	This study
72	Rph1-Mnase ΔGIS1	strain 15	BY4741 TF::TF-Mnase tf::kanMX	This study
73	Sut1-Mnase ΔSUT2	strain 16	BY4741 TF::TF-Mnase tf::kanMX	This study
74	Sut2-Mnase ΔSUT1	strain 17	BY4741 TF::TF-Mnase tf::kanMX	This study
75	Hal9-Mnase ΔTBS1	strain 18	BY4741 TF::TF-Mnase tf::kanMX	This study
76	Tbs1-Mnase ΔHAL9	strain 19	BY4741 TF::TF-Mnase tf::kanMX	This study
77	Oaf1-Mnase ΔPIP2	strain 20	BY4741 TF::TF-Mnase tf::kanMX	This study
78	Pip2-Mnase ΔOAF1	strain 21	BY4741 TF::TF-Mnase tf::kanMX	This study
79	Ecm22-Mnase ΔUPC2	strain 22	BY4741 TF::TF-Mnase tf::kanMX	This study
80	Upc2-Mnase ΔECM22	strain 23	BY4741 TF::TF-Mnase tf::kanMX	This study
81	Pdr1-Mnase ΔPDR3	strain 24	BY4741 TF::TF-Mnase tf::kanMX	This study
82	Pdr3-Mnase ΔPDR1	strain 25	BY4741 TF::TF-Mnase tf::kanMX	This study
83	Pdr8-Mnase ΔYRR1	strain 26	BY4741 TF::TF-Mnase tf::kanMX	This study
84	Yrr1-Mnase ΔPDR8	strain 27	BY4741 TF::TF-Mnase tf::kanMX	This study
85	Yap4-Mnase ΔYAP6	strain 28	BY4741 TF::TF-Mnase tf::kanMX	This study
86	Yap6-Mnase ΔYAP4	strain 29	BY4741 TF::TF-Mnase tf::kanMX	This study
87	Yap5-Mnase ΔYAP7	strain 30	BY4741 TF::TF-Mnase tf::kanMX	This study
88	Yap7-Mnase ΔYAP5	strain 31	BY4741 TF::TF-Mnase tf::kanMX	This study
89	Mga2-Mnase ΔSPT23	strain 33	BY4741 TF::TF-Mnase tf::kanMX	This study
90	Phd1-Mnase ΔSOK2	strain 34	BY4741 TF::TF-Mnase tf::kanMX	This study
91	Sok2-Mnase ΔPHD1	strain 35	BY4741 TF::TF-Mnase tf::kanMX	This study
92	Dot6-Mnase ΔTOD6	strain 36	BY4741 TF::TF-Mnase tf::kanMX	This study
93	Tod6-Mnase ΔDOT6	strain 37	BY4741 TF::TF-Mnase tf::kanMX	This study
94	Yhp1-Mnase ΔYOX1	strain 38	BY4741 TF::TF-Mnase tf::kanMX	This study
95	Yox1-Mnase ΔYHP1	strain 39	BY4741 TF::TF-Mnase tf::kanMX	This study
96	Gzf3-Mnase ΔDAL80	strain 40	BY4741 TF::TF-Mnase tf::kanMX	This study
97	Dal80-Mnase ΔGZF3	strain 41	BY4741 TF::TF-Mnase tf::kanMX	This study
98	Skn7-Mnase ΔHMS2	strain 42	BY4741 TF::TF-Mnase tf::kanMX	This study
99	Hms2-Mnase ΔSKN7	strain 43	BY4741 TF::TF-Mnase tf::kanMX	This study
100	Cup9-Mnase ΔTOS8	strain 44	BY4741 TF::TF-Mnase tf::kanMX	This study
101	Tos8-Mnase ΔCUP9	strain 45	BY4741 TF::TF-Mnase tf::kanMX	This study
102	Smp1-Mnase ΔRLM1	strain 46	BY4741 TF::TF-Mnase tf::kanMX	This study
103	Rlm1-Mnase ΔSMP1	strain 47	BY4741 TF::TF-Mnase tf::kanMX	This study
104	Vhr1-Mnase ΔVHR2	strain 48	BY4741 TF::TF-Mnase tf::kanMX	This study
105	Vhr2-Mnase ΔVHR1	strain 49	BY4741 TF::TF-Mnase tf::kanMX	This study
106	Mig2-Mnase ΔMIG3	strain 50	BY4741 TF::TF-Mnase(kanMX) tf::natNT2	This study
107	Mig3-Mnase ΔMIG2	strain 51	BY4741 TF::TF-Mnase(kanMX) tf::natNT2	This study
108	Msn4-Mnase ΔMSN2	strain 53	BY4741 TF::TF-Mnase(kanMX) tf::natNT2	This study
109	Nrg1-Mnase ΔNRG2	strain 54	BY4741 TF::TF-Mnase(kanMX) tf::natNT2	This study
110	Nrg2-Mnase ΔNRG1	strain 55	BY4741 TF::TF-Mnase(kanMX) tf::natNT2	This study
111	Yap1-Mnase ΔYAP2	strain 56	BY4741 TF::TF-Mnase(kanMX) tf::natNT2	This study
112	Yap2-Mnase ΔYAP1	strain 57	BY4741 TF::TF-Mnase(kanMX) tf::natNT2	This study
113	Ace2-Mnase ΔSWI5	strain 58	BY4741 TF::TF-Mnase(kanMX) tf::LEU	Lupo et al., 2021
114	Swi5-Mnase ΔACE2	strain 59	BY4741 TF::TF-Mnase(kanMX) tf::LEU	Lupo et al., 2021
115	Fkh1-Mnase ΔFKH2	strain 60	BY4741 TF::TF-Mnase(kanMX) tf::natNT2	This study
116	Fkh2-Mnase ΔFKH1	strain 61	BY4741 TF::TF-Mnase(kanMX) tf::natNT2	This study
117	Ixr1-Mnase ΔABF2	strain 62	BY4741 TF::TF-Mnase tf::kanMX	This study
118	Gis1 Rph1-DBD-Mnase	strain 14	BY4741 TF::TF-Mnase	This study
119	Rph1 Gis1-DBD-Mnase	strain 15	BY4741 TF::TF-Mnase	This study
120	Ecm22 Upc2-DBD-Mnase	strain 22	BY4741 TF::TF-Mnase	This study
121	Upc2 Ecm22-DBD-Mnase	strain 23	BY4741 TF::TF-Mnase	This study
122	Pdr8 Yrr1-DBD-Mnase	strain 26	BY4741 TF::TF-Mnase	This study
123	Yrr1 Pdr8-DBD-Mnase	strain 27	BY4741 TF::TF-Mnase	This study
124	Dot6 Tod6-DBD-Mnase	strain 36	BY4741 TF::TF-Mnase	This study
125	Tod6 Dot6-DBD-Mnase	strain 37	BY4741 TF::TF-Mnase	This study
126	Yhp1 Yox1-DBD-Mnase	strain 38	BY4741 TF::TF-Mnase	This study
127	Yox1 Yhp1-DBD-Mnase	strain 39	BY4741 TF::TF-Mnase	This study
128	Tos8 Cup9-DBD-Mnase	strain 45	BY4741 TF::TF-Mnase	This study
129	Vhr1 Vhr2-DBD-Mnase	strain 48	BY4741 TF::TF-Mnase	This study
130	Vhr2 Vhr1-DBD-Mnase	strain 49	BY4741 TF::TF-Mnase	This study
131	Swi5 Ace2-DBD-Mnase	strain 59	BY4741 TF::TF-Mnase	This study
132	Fkh1 Fkh2-DBD-Mnase	strain 60	BY4741 TF::TF-Mnase	This study
133	Fkh2 Fkh1-DBD-Mnase	strain 61	BY4741 TF::TF-Mnase	This study
134	K.lactis D11902 (MET32)-Mnase ΔMET31	strain 66	BY4741 TF::K.lactis D11902-Mnase tf::kanMX	This study
135	K.lactis B04477 (TDA9)-Mnase ΔRSF2	strain 67	BY4741 TF::K.lactis B04477-Mnase tf::kanMX	This study
136	K.lactis C17710 (RPH1)-Mnase ΔGIS1	strain 72	BY4741 TF::K.lactis C17710-Mnase tf::kanMX	This study
137	K.lactis F02750 (TBS1)-Mnase ΔHAL9	strain 76	BY4741 TF::K.lactis F02750-Mnase tf::kanMX	This study
138	K.lactis A03443 (OAF1)-Mnase ΔPIP2	strain 77	BY4741 TF::K.lactis A03443-Mnase tf::kanMX	This study
139	K.lactis A04169 (UPC2)-Mnase ΔECM22	strain 80	BY4741 TF::K.lactis A04169-Mnase tf::kanMX	This study
140	K.lactis D14399 (YAP7)-Mnase ΔYAP5	strain 88	BY4741 TF::K.lactis D14399-Mnase tf::kanMX	This study
141	K.lactis E19933 (DOT6)-Mnase ΔTOD6	strain 92	BY4741 TF::K.lactis E19933-Mnase tf::kanMX	This study
142	K.lactis B01584 (YHP1)-Mnase ΔYOX1	strain 94	BY4741 TF::K.lactis B01584-Mnase tf::kanMX	This study
143	K.lactis F21296 (GZF3)-Mnase ΔDAL80	strain 96	BY4741 TF::K.lactis F21296-Mnase tf::kanMX	This study
144	K.lactis A10219 (SKN7)-Mnase ΔHMS2	strain 98	BY4741 TF::K.lactis A10219-Mnase tf::kanMX	This study
145	K.lactis E24025 (RLM1)-Mnase ΔSMP1	strain 103	BY4741 TF::K.lactis E24025-Mnase tf::kanMX	This study
146	K.lactis C08151 (VHR1)-Mnase ΔVHR2	strain 104	BY4741 TF::K.lactis C08151-Mnase tf::kanMX	This study
147	K.lactis F18524 (NRG2)-Mnase ΔNRG1	strain 110	BY4741 TF::K.lactis F18524-Mnase(kanMX) tf::natNT2	This study
148	K.lactis A01760 (YAP1)-Mnase ΔYAP2	strain 111	BY4741 TF::K.lactis A01760-Mnase(kanMX) tf::natNT2	This study
149	K.lactis D16456 (SWI5)-Mnase ΔACE2	strain 114	BY4741 TF::K.lactis D16456-Mnase(kanMX) tf::LEU	This study
150	K.lactis F04631 (FKH2)-Mnase ΔFKH1	strain 116	BY4741 TF::K.lactis F04631-Mnase tf::kanMX	This study
151	K.lactis E18481 (IXR1)-Mnase ΔABF2	strain 117	BY4741 TF::K.lactis E18481-Mnase tf::kanMX	This study
