## Supplementary Table 4 for "Evolution of binding preferences among whole-genome duplicated transcription factors"

### Sheet: Sheet1
strain number	Strain	Fw primer	Rev primer
118	Gis1 Rph1-DBD-Mnase	CGGTGAAAATGAGGTCATTATGTCAGATCATGGTAAGATTTATATTTGTAAGGAATGCCA	ATTTAgtattttccatttcttgaGTGcatggaatttttttATTCAAGTGCTGCAGAACGT
119	Rph1 Gis1-DBD-Mnase	TGCGCCCGAAGAAATCGTGTTATCAGGTAAGAACAAGATTTACATTTGTCGGGAATGTAA	CATCTACTGTTGTTTCGTTTGAAATACACGGTATTTTCTTatttaaatgTTGCAGAACAT
120	Ecm22 Upc2-DBD-Mnase	GACTTCGACAGGGAAACGGAAGTTTCATAACAAGTCCAAGGGGTGCGATAACtgtaaaag	GGACCGCTGATGCAAATTTTGACGACGAAgaatcttttctTGGTGTATACTGACATTCCA
121	Upc2 Ecm22-DBD-Mnase	TTCAACCGGTAAACGTAAATTCCATAACAAATCAAAGAATACCGGTTGCGACAATtgtaa	ACTTCACTACTGTTGCTCCTCTACCTTTCCTTAAATGGATtcttcttggcTGAATAGGGC
122	Pdr8 Yrr1-DBD-Mnase	CGTTTCAAGTGGTAAGAAGGGCAAGAGGAGGAAGGTCATCAAATCTTGTGGCTTTTGCAG	GCTCGAACAGTTCCGTATTAGACAAGGGATAGTTGAACTCttCTTCAGCATATTGACAGG
123	Yrr1 Pdr8-DBD-Mnase	ACCAACTTCTACTAGCGGtaagaagagaaacaaGCTTATAAAGTCATGTGCATTTtgtag	AGGGACCATAGGTAGCTTTCTTTTCGatgtttttgttgaaTTCTGTGTAAACGCATTGCG
124	Dot6 Tod6-DBD-Mnase	GGCATCTGCGTCTTCCAAGAATTCGAGCAAGAACCCTTCCTCTTGGGACCCTAGTGATGA	TGTCGATCAAAGCAGTCTTGTTCGACTTCAAGTTACCAGATTTCAGTCTCCTCCATCTGA
125	Tod6 Dot6-DBD-Mnase	CAAGGAGGAGGCGGAATCactcaaaaaaaacaaccCCTCTTCTTGGGACCCTCAAGATGA	TGTCAATAACTGCGGTCTTGTTAGACTTTAAGTTGCCTGACTTCAACCTTCTCCATCTGA
126	Yhp1 Yox1-DBD-Mnase	TCCAAAGAAGGAGCCTAAGATAGACAATGCTCGGTTAGCTCGCcgaaagagaagaagaac	AGTGAACTTTGCAATGGCTGGTGTTGCCACTGTTCTTGTGCCTTTTAACCGCTTGTCTTT
127	Yox1 Yhp1-DBD-Mnase	CCCTAAGAAGGAGCCTAAGATCGACAACGCTCCACTAGCACGTcggaaaagaagaagaac	TTTGTATTATAGTGGTTGACTTCGAAGTGGCGATTCTCTGCTTTTTAGCAGCCTGCCTTT
128	Tos8 Cup9-DBD-Mnase	GTCCAATTTACCAAAGGCCACCGTTTCAATTCTAAACAAATGGTTGCTGAACCACCTGAA	ttctgaaatTATTTGCGTCATTCTGGccagaaaatattttGCGTCTTCTCACATTTATGA
129	Vhr1 Vhr2-DBD-Mnase	TCCTCCAACATTCACTCAATATAGAATAAATAAGTTTTCTTATGGTACTACACATAAAAT	TGACATTGCCGCCACTGCCATTGGCTATGCTGAGAGCGTAttttttcttggaacGTTTCC
130	Vhr2 Vhr1-DBD-Mnase	tcatttggAAGGTAGCCATAAAACAGGAAAGTATACGGGCGGGAATGGAGCAACTCATAA	gaactttaCCACGGgctattttcttcttagagtctaataaGCGTTTTTTTGATCGTTTTC
131	Swi5 Ace2-DBD-Mnase	TTCAATCGATAAATATGTGAAGGAAATGCCTGATAAAACATTCGAGTGCTTATACCCTAA	tgaatttcttaCCACAGGGACATGCATACGCCTTTTCTTGATGGGAGATTTTGTGTCTTA
132	Fkh1 Fkh2-DBD-Mnase	AAATCCATCAGACTTGTCGCTGGATGAAAACAGATATATCAAACCACCTCATTCATACGC	GTCTAATCTTACTCAATTTACCAGCATTCCacttgttcaaAAATTCTTGCTGATAAGATT
133	Fkh2 Fkh1-DBD-Mnase	TTTTACTTCGGACCTATCCCATGACGAAAACAGGAACGTTAAACCACCACAGTCGTATGC	GCCTGATTTTCCCCACTTTTCCGGTATTCCACTTGTTTAGaaaatcacGCCTGACTTCAT
134	K.lactis D11902 (MET32)-Mnase ΔMET31	TTTGTTAATAATATAGTGGAAAAAAGTCAAGAGGTATtataaatttcaaaaaagtaCCAAATGAACGAAGATAGTATCTT	CTTGGTACTGGTGGCggatccgccaccgccagaaccgccaccgtcgacctgcagcgtacgCTTGGAACCGCTATATATCG
135	K.lactis B04477 (TDA9)-Mnase ΔRSF2	CGAATATTTCAGCTTCTTGTAATTGTACGTTGCATCTGCCATGAATTCAGTGCCTGGAAG	cgccaccgccagaaccgccaccgtcgacctgcagcgtacgTAATTCGTAACGTGAAGTAT
136	K.lactis C17710 (RPH1)-Mnase ΔGIS1	aaaaaaaagggaaaaaaagaataagaCTGTCTTGGTGAGGATATTCAGTTGCGTGAAATCATGTCATATGAACCGGATCA	CTTGGTACTGGTGGCggatccgccaccgccagaaccgccaccgtcgacctgcagcgtacgACTACCAACCTTAGGGGCAG
137	K.lactis F02750 (TBS1)-Mnase ΔHAL9	TAAGTTAACAATGATTACAAGCCCAGCAGGAGTTGTGTGAATGATCCGTAGCATTACTGA	cgccaccgccagaaccgccaccgtcgacctgcagcgtacgCCTATTTAATGAACTTATGT
138	K.lactis A03443 (OAF1)-Mnase ΔPIP2	ATTTACTGTTGGCTATTTTGTGTTAGAAGCAGGTTAATAATAGATTAGGTTGCGTAAGTCATGGCTATGAAAGAGGAGAG	CTTGGTACTGGTGGCggatccgccaccgccagaaccgccaccgtcgacctgcagcgtacgTTCCGTAGGGCCTAACAAAA
139	K.lactis A04169 (UPC2)-Mnase ΔECM22	atcaaaaaaagttaagTACAAATATTTACAGTTCAGCAGTATGAGCTCTAGTAATATAAA	cgccaccgccagaaccgccaccgtcgacctgcagcgtacgGAAAATTCCAAAATCCGTCA
140	K.lactis D14399 (YAP7)-Mnase ΔYAP5	GGCACAAAATTTTGTCATTTACGCACACTTTCAATGGATCATGATAGTGTATCAGGATTT	cgccaccgccagaaccgccaccgtcgacctgcagcgtacgGATAAAATTCTTGTTCATAT
141	K.lactis E19933 (DOT6)-Mnase ΔTOD6	CCGACCTCATCGAATAGCTTCCGTGCACGTTCCAGTCTTCCCTCCCTTCTCTGCTCCGTGATGACTGCACCAAAAAACGT	CTTGGTACTGGTGGCggatccgccaccgccagaaccgccaccgtcgacctgcagcgtacgAACAATGTGCTTGAATATCG
142	K.lactis B01584 (YHP1)-Mnase ΔYOX1	AGGgaaataacaataacacAAAATAtcgtatatatataacATGTCAAAACCTGTATTGCC	cgccaccgccagaaccgccaccgtcgacctgcagcgtacgTGTCGTATTGATGTTCAATT
143	K.lactis F21296 (GZF3)-Mnase ΔDAL80	AGATATACGAATATCATTTCGGGTATTTGTACTGTGCTCTACAATTCTACTGGTAATATTATGACACTTGAAGAAAAAAG	CTTGGTACTGGTGGCggatccgccaccgccagaaccgccaccgtcgacctgcagcgtacgCTGTTTTTGTTGTTGCCGAT
144	K.lactis A10219 (SKN7)-Mnase ΔHMS2	CTTATTCCTATTTTTTCGTTGCTTACTTTTGATATCCACTATGGATGATTTAGGTGAACA	cgccaccgccagaaccgccaccgtcgacctgcagcgtacgTATGTGCGGTTTCTTTAGCA
145	K.lactis E24025 (RLM1)-Mnase ΔSMP1	TAAATATTAAAGTGTCGCAAAACTATACTATAGATACAACATGGGTAGACGTAAAATTAA	cgccaccgccagaaccgccaccgtcgacctgcagcgtacgTTTATCTACAGATCCTTTAT
146	K.lactis C08151 (VHR1)-Mnase ΔVHR2	TAAAACCTTCTTTATTCTCTTTCTACCTATTCTTCTTCGTTGCTTATATCCTATACACATATGAATAAGGTTCACAAACC	CTTGGTACTGGTGGCggatccgccaccgccagaaccgccaccgtcgacctgcagcgtacgTAATAATGGTTGGAATACCG
147	K.lactis F18524 (NRG2)-Mnase ΔNRG1	tcgaagaacaaaaaatataaagcTTCTACAAAATTTCCAGATGTCTGTTGTCGAACAAAA	GATCCTTGTAATCTTTAATTAACCCGGGGATCCGTCGACCTGGTATCAAGCTCCGCGTAT
148	K.lactis A01760 (YAP1)-Mnase ΔYAP2	ACCCAAAACGTttaaagaaggaaaagttGTTTCTTAAACCATGAGTACATCAACCGCTAA	GATCCTTGTAATCTTTAATTAACCCGGGGATCCGTCGACCTTGCATATGCGAAATCAAAG
149	K.lactis D16456 (SWI5)-Mnase ΔACE2	aatcaaataaaatattaacGTCATTGTTTTTTCGAAAAAGATGAGTAGCACAGAGCAATG	GATCCTTGTAATCTTTAATTAACCCGGGGATCCGTCGACCCACACCAGTTGTAGTTTGAT
150	K.lactis F04631 (FKH2)-Mnase ΔFKH1	CCTCCGTTTCCTTTATTGAAACTTTATCAATGCGCAAGAAATGATGTCTCAGTCGCACGT	GATCCTTGTAATCTTTAATTAACCCGGGGATCCGTCGACCTTGATCGGTTTTTACTATAA
151	K.lactis E18481 (IXR1)-Mnase ΔABF2	CTGTGATATACGTACGACGCTAACAGTACCCACAACTGCAATGAATCTCAATAACCAAGG	cgccaccgccagaaccgccaccgtcgacctgcagcgtacgTTCTGCAGCAGCTTCAGCTT
